# An ERF transcription factor PTI5, a novel regulator of endophyte community maintenance in potato

**DOI:** 10.1101/2025.04.24.650297

**Authors:** Tjaša Lukan, Barbara Kraigher, Karmen Pogačar, Katja Stare, Teja Grubar Kovačič, Maja Zagorščak, Marko Petek, Polonca Stefanic, Anže Vozelj, Valentina Levak, Tjaša Mahkovec Povalej, Juan M. García, Maria J. Pozo, Ines Mandić-Mulec, Kristina Gruden

**Author notes:** These authors share last authorship (Ines Mandić-Mulec, Kristina Gruden). corresponding authors Kristina Gruden.

## Abstract

We have recently identified ERF transcription factor PTI5 as a susceptibility factor, negatively regulating immune response to diverse pathogens. Here we investigated the processes involved in colonisation of potato with beneficial organisms. RNAseq showed that at the time of *Bacillus subtilis* biofilm establishment, immune responses in interacting roots were attenuated, and complex transcriptional network was triggered, with ethylene signalling being a central module and PTI5 strongly induced. Interestingly, the response is intensified if plants are inoculated by two antagonistic *B. subtilis* strains. While PTI5 is not involved in the establishment of biofilm on roots, we show that bacterial abundance increases in PTI5-silenced plants. Remarkably, root colonization by the arbuscular mycorrhizal fungus *Rhizophagus irregularis* was also higher in the PTI5-silenced plants. PTI5 is thus involved both in blocking defence against harmful and blocking colonisation with beneficial microbes. Such mechanistic understanding of plant–microbe interaction paves the way for sustainable crop management.
