## Supplementary material for "An ERF transcription factor PTI5, a novel regulator of endophyte community maintenance in potato": Table S1

### Sheet: Caption
Table S1: Standardised qPCR gene expression data. Potato plantlets from tissue culture were added to YFP-tagged B. subtilis PS-216 and PS-218 culture with OD600 0.02 and incubated overnight (Test), or were added to B. subtilis culture after bacteria have reached 107 CFU/mL and incubated for a specified time (Exp1, Exp2). For each sample, information about the experiment is shown together with rel…

### Sheet: Test
Sample ID	Genotype	Tissue	Treatment	Strain	RBOHD	t-test	PR1B	t-test	CPI8	t-test	CAB	t-test	BGLU2	t-test	PTI5	t-test	HSP70	t-test	13-LOX	t-test
BS227	Rywal	roots	noninoculated		0.839861		0.31276		0.216602		0.124244		1.43604		0.743283		1.05369		0.914917
BS228	Rywal	roots	noninoculated		0.465797		0.062552		0.466488		0.09611		0.717377		0.21726		1.35752		0.354098
BS229	Rywal	roots	noninoculated		0.715662		0.31276		0.164558		0.103894		0.365233		0.484006		1.07742		0.218343
BS230	Rywal	roots	noninoculated		0.49288		0.062552		0.219001		0.121196		1.34396		0.291849		1.26901		0.349402
BS231	Rywal	roots	inoculated	PS-216	0.418678		2.66101		0.134912		0.063048		9.7009		1.00416	*	1.5197	*	1.35869	*
BS232	Rywal	roots	inoculated	PS-216	0.839694		0.31276		0.999688		0.454487		0.501198		1.92896	*	1.93082	*	1.64586	*
BS233	Rywal	roots	inoculated	PS-216	0.687185		0.062552		0.507197		0.312793		0.241553		3.2322	*	1.57154	*	2.5805	*
BS234	Rywal	roots	inoculated	PS-216	0.292128		0.062552		1.09744		0.458138		0.110057		3.26438	*	1.62171	*	1.64363	*
BS235	Rywal	roots	inoculated	PS-218	0.775239		0.062552		0.91608		0.406364		1.04498		1.57865		1.28897		1.34367	*
BS236	Rywal	roots	inoculated	PS-218	0.750896		0.31276		1.91504		0.729542		0.551475		3.63449		1.32251		2.68434	*
BS237	Rywal	roots	inoculated	PS-218	0.827586		0.31276		1.03299		0.548421		0.277103		1.38951		1.46717		1.37541	*
BS238	Rywal	roots	inoculated	PS-218	0.665227		1.42864		0.16904		0.137182		0.423893		4.55736		1.04308		2.21013	*
BS251	Rywal	shoots	noninoculated		1.95683		0.31276		5.84072		4.0757		0.571247		0.034066		1.88462		0.921137
BS252	Rywal	shoots	noninoculated		1.87066		0.542741		32.9913		2.77034		0.85269		0.112849		2.06047		1.97504
BS253	Rywal	shoots	noninoculated		2.17072		0.062552		12.9982		4.53777		0.323105		0.093937		1.56815		0.957749
BS254	Rywal	shoots	noninoculated		1.48498		0.31276		1.77116		4.18818		0.226132		0.150325		1.96023		0.471635
BS255	Rywal	shoots	inoculated	PS-216	2.1282		0.31276		19.553		3.88678		1.73969		1.00869	*	1.7247		6.87969
BS256	Rywal	shoots	inoculated	PS-216	1.59841		1.92144		22.6026		4.90354		0.546669		0.708397	*	1.99011		1.33779
BS257	Rywal	shoots	inoculated	PS-216	2.24762		0.31276		30.4482		4.334		1.13531		0.64889	*	2.16354		6.35081
BS258	Rywal	shoots	inoculated	PS-216	1.82197		0.31276		33.5958		3.60074		0.898229		0.557215	*	1.90339		13.3824
BS259	Rywal	shoots	inoculated	PS-218	1.95189		2.41549		9.43928		3.47448		1.20251	*	0.358949	*	2.37269	*	2.71994
BS260	Rywal	shoots	inoculated	PS-218	2.16804		0.31276		8.89296		4.21487		1.22957	*	0.347474	*	2.47372	*	4.26836
BS261	Rywal	shoots	inoculated	PS-218	2.1386		0.31276		8.58154		4.34069		0.536832	*	0.508616	*	1.91578	*	1.78759
BS262	Rywal	shoots	inoculated	PS-218	2.4565		0.31276		9.60421		5.556		1.33526	*	0.360929	*	2.34893	*	1.24287

### Sheet: Exp1
Sample ID	Genotype	Tissue	Treatment	Strain	Time	HSP70	t-test	BGLU2	t-test	PTI5	t-test	13-LOX	t-test
BS355	Rywal	roots	noninoculated		2 h	0.753889		0.444401		0.91859		0.304106
BS356	Rywal	roots	noninoculated		2 h	0.71197		0.4482		1.74169		0.531676
BS357	Rywal	roots	noninoculated		2 h	0.75254		0.686456		1.19168		0.664801
BS358	Rywal	roots	noninoculated		2 h	0.791615		0.853219		1.12058		0.798935
BS359	Rywal	roots	incoulated	PS-218	2 h	0.9721		1.08651		6.41193		4.28705	*
BS360	Rywal	roots	incoulated	PS-218	2 h	0.718862		0.259549		3.95214		5.36973	*
BS361	Rywal	roots	incoulated	PS-218	2 h	0.715309		NA		3.40743		5.16917	*
BS362	Rywal	roots	incoulated	PS-218	2 h	0.928906		1.85461		11.1632		5.24815	*
BS367	Rywal	roots	noninoculated		4 h	0.480049		0.448255		NA		1.20397
BS368	Rywal	roots	noninoculated		4 h	0.563282		0.492701		1.18793		1.88203
BS369	Rywal	roots	noninoculated		4 h	0.465672		0.834013		1.35484		1.5335
BS370	Rywal	roots	noninoculated		4 h	0.493531		0.162772		1.10597		1.82476
BS363	Rywal	roots	inoculated	PS-218	4 h	0.727303	*	0.414328		8.76834		6.03023	*
BS364	Rywal	roots	inoculated	PS-218	4 h	0.558921	*	0.233957		3.09292		3.88004	*
BS365	Rywal	roots	inoculated	PS-218	4 h	0.661348	*	0.807739		1.52725		2.7346	*
BS366	Rywal	roots	inoculated	PS-218	4 h	0.68655	*	0.376184		6.43433		4.31842	*
BS375	Rywal	roots	noninoculated		6 h	0.441488		0.10957		0.40805		0.143081
BS376	Rywal	roots	noninoculated		6 h	0.466422		0.153416		0.739779		0.44112
BS377	Rywal	roots	noninoculated		6 h	0.472596		0.275045		0.600347		0.58575
BS378	Rywal	roots	noninoculated		6 h	0.534179		0.415543		0.688617		0.243171
BS371	Rywal	roots	inoculated	PS-218	6 h	0.511737		1.65403		3.6759	*	2.68381	*
BS372	Rywal	roots	inoculated	PS-218	6 h	0.556487		1.10447		1.9196	*	3.01537	*
BS373	Rywal	roots	inoculated	PS-218	6 h	0.459697		1.15797		3.21077	*	0.944094	*
BS374	Rywal	roots	inoculated	PS-218	6 h	0.528692		0.345724		3.0692	*	1.84575	*
BS379	Rywal	shoots	noninoculated		2 h	0.57612		0.455865		1.26476		7.32939
BS380	Rywal	shoots	noninoculated		2 h	0.832547		0.740231		0.956292		11.8705
BS381	Rywal	shoots	noninoculated		2 h	0.720018		1.23053		0.769023		4.5039
BS382	Rywal	shoots	noninoculated		2 h	0.851745		1.3477		1.96125		9.26474
BS383	Rywal	shoots	inoculated	PS-218	2 h	0.977204		0.291502		1.4763		7.75481
BS384	Rywal	shoots	inoculated	PS-218	2 h	0.717809		0.511124		2.94616		13.6198
BS385	Rywal	shoots	inoculated	PS-218	2 h	0.666543		0.931914		1.97052		3.46435
BS386	Rywal	shoots	inoculated	PS-218	2 h	0.713436		0.432713		1.47552		7.48814
BS391	Rywal	shoots	noninoculated		4 h	0.748488		1.28988		0.430145		2.47478
BS392	Rywal	shoots	noninoculated		4 h	0.837294		0.516038		0.366907		2.38046
BS393	Rywal	shoots	noninoculated		4 h	0.895446		0.721891		0.459382		5.10738
BS394	Rywal	shoots	noninoculated		4 h	0.662922		1.38812		0.252449		1.88346
BS387	Rywal	shoots	inoculated	PS-218	4 h	0.535829		0.81853		0.430652		2.90779
BS388	Rywal	shoots	inoculated	PS-218	4 h	0.578844		0.314628		0.982755		5.23122
BS389	Rywal	shoots	inoculated	PS-218	4 h	1.23917		0.486979		1.81178		3.71703
BS390	Rywal	shoots	inoculated	PS-218	4 h	0.809065		0.731865		NA		3.94436
BS399	Rywal	shoots	noninoculated		6 h	1.24052		0.771798		0.881349		1.32666
BS400	Rywal	shoots	noninoculated		6 h	0.568204		0.538079		0.24985		0.83079
BS401	Rywal	shoots	noninoculated		6 h	0.871099		0.364552		0.417902		2.92951
BS402	Rywal	shoots	noninoculated		6 h	0.721145		0.657627		0.251254		2.27728
BS395	Rywal	shoots	inoculated	PS-218	6 h	0.788866		0.307681		0.685355	*	1.5453
BS396	Rywal	shoots	inoculated	PS-218	6 h	0.912952		0.545122		1.34553	*	3.70287
BS397	Rywal	shoots	inoculated	PS-218	6 h	1.02873		1.23481		1.67402	*	3.11156
BS398	Rywal	shoots	inoculated	PS-218	6 h	0.816095		1.76093		1.7787	*	2.7493

### Sheet: Exp2
Sample ID	Genotype	Tissue	Treatment	Strain	Time	HSP70	t-test	BGLU2	t-test	PTI5	t-test	13-LOX	t-test
BS403	Rywal	roots	noninoculated		1 min	1.58602		0.272427		0.379003		0.276599
BS404	Rywal	roots	noninoculated		1 min	1.25651		1.01294		0.323551		0.192847
BS405	Rywal	roots	noninoculated		1 min	0.939154		0.24017		0.685057		0.400177
BS406	Rywal	roots	noninoculated		1 min	1.52039		1.03101		0.361736		0.401659
BS407	Rywal	roots	inoculated	PS-218	1 min	1.86475		1.05088		0.076619		0.393486
BS408	Rywal	roots	inoculated	PS-218	1 min	1.30171		1.09028		0.46126		0.231721
BS409	Rywal	roots	inoculated	PS-218	1 min	1.48789		1.48743		0.454845		0.251304
BS410	Rywal	roots	inoculated	PS-218	1 min	1.4983		0.613553		0.449782		0.345314
BS411	Rywal	roots	noninoculated		15 min	2.4935		0.177965		1.42454		10.1623
BS412	Rywal	roots	noninoculated		15 min	1.94244		0.087413		0.622467		3.60273
BS413	Rywal	roots	noninoculated		15 min	2.05748		0.578432		1.16219		5.62974
BS414	Rywal	roots	noninoculated		15 min	2.22012		0.939866		2.12194		8.99275
BS415	Rywal	roots	inoculated	PS-218	15 min	1.86028	*	0.081108		0.980659		3.71849
BS416	Rywal	roots	inoculated	PS-218	15 min	1.91148	*	0.477605		3.03276		7.58993
BS417	Rywal	roots	inoculated	PS-218	15 min	1.71666	*	0.315428		2.36685		4.85643
BS418	Rywal	roots	inoculated	PS-218	15 min	1.59425	*	0.093462		1.656		6.14513
BS419	Rywal	roots	noninoculated		30 min	2.05333		0.635638		1.92982		4.5396
BS420	Rywal	roots	noninoculated		30 min	1.46393		1.28954		1.05027		2.41397
BS421	Rywal	roots	noninoculated		30 min	1.56898		0.193676		0.076619		2.92983
BS422	Rywal	roots	noninoculated		30 min	1.93297		0.133192		1.11563		4.91229
BS423	Rywal	roots	inoculated	PS-218	30 min	2.00124		0.808349		1.35515		3.42175
BS424	Rywal	roots	inoculated	PS-218	30 min	1.68042		0.189822		2.05502		3.65594
BS425	Rywal	roots	inoculated	PS-218	30 min	1.94361		0.86604		3.73198		5.46063
BS426	Rywal	roots	inoculated	PS-218	30 min	2.19336		0.492121		1.4251		4.395
BS427	Rywal	roots	noninoculated		1 h	2.16745		0.934555		0.829986		0.884023
BS428	Rywal	roots	noninoculated		1 h	2.09916		0.672905		0.683818		0.605144
BS429	Rywal	roots	noninoculated		1 h	2.44854		1.13034		1.50033		2.01061
BS430	Rywal	roots	noninoculated		1 h	NA		NA		NA		NA
BS431	Rywal	roots	inoculated	PS-218	1 h	3.32463		2.21644		2.98017		6.54978	*
BS432	Rywal	roots	inoculated	PS-218	1 h	2.19927		2.07154		1.15626		3.46298	*
BS433	Rywal	roots	inoculated	PS-218	1 h	2.84691		0.350887		7.63087		7.66622	*
BS434	Rywal	roots	inoculated	PS-218	1 h	2.12507		0.230984		2.93854		9.22719	*
BS435	Rywal	roots	noninoculated		2 h	3.01638		1.83329		0.784305		0.748994
BS436	Rywal	roots	noninoculated		2 h	2.70184		0.631944		1.67595		1.2444
BS437	Rywal	roots	noninoculated		2 h	2.93783		0.795844		0.606116		0.729561
BS438	Rywal	roots	noninoculated		2 h	2.332		0.37895		0.787991		0.33566
BS439	Rywal	roots	inoculated	PS-218	2 h	2.80853		1.07735		12.3799	*	9.20103	*
BS440	Rywal	roots	inoculated	PS-218	2 h	4.87284		0.306198		3.39704	*	8.18659	*
BS441	Rywal	roots	inoculated	PS-218	2 h	2.11278		0.468877		6.57626	*	7.36366	*
BS442	Rywal	roots	inoculated	PS-218	2 h	2.74468		0.927898		6.75273	*	8.21305	*

### Sheet: qPCR confirmation of RNA-seq
Sample ID	Genotype	Tissue	Treatment	Strain	Time	PTI5	t-test
BS443	Rywal	roots	noninoculated		2 h	0.058701
BS444	Rywal	roots	noninoculated		2 h	0.058701
BS445	Rywal	roots	noninoculated		2 h	0.666923
BS446	Rywal	roots	noninoculated		2 h	3.44328
BS447	Rywal	roots	inoculated	PS-216	2 h	4.46748
BS448	Rywal	roots	inoculated	PS-216	2 h	0.643647
BS449	Rywal	roots	inoculated	PS-216	2 h	3.67444
BS450	Rywal	roots	inoculated	PS-216	2 h	4.68099
BS451	Rywal	roots	inoculated	PS-218	2 h	8.37507	*
BS452	Rywal	roots	inoculated	PS-218	2 h	5.43625	*
BS453	Rywal	roots	inoculated	PS-218	2 h	12.9897	*
BS454	Rywal	roots	inoculated	PS-218	2 h	10.9127	*
BS463	Rywal	roots	noninoculated		26 h	0.058701
BS464	Rywal	roots	noninoculated		26 h	0.058701
BS465	Rywal	roots	noninoculated		26 h	0.521111
BS466	Rywal	roots	noninoculated		26 h	0.058701
BS467	Rywal	roots	inoculated	PS-216	26 h	6.12377
BS468	Rywal	roots	inoculated	PS-216	26 h	22.2595
BS469	Rywal	roots	inoculated	PS-216	26 h	16.5872
BS470	Rywal	roots	inoculated	PS-216	26 h	6.08402
BS471	Rywal	roots	inoculated	PS-218	26 h	9.75795	*
BS472	Rywal	roots	inoculated	PS-218	26 h	NA	*
BS473	Rywal	roots	inoculated	PS-218	26 h	10.7346	*
BS474	Rywal	roots	inoculated	PS-218	26 h	16.895	*
BS475	Rywal	shoots	noninoculated		26 h	0.277515
BS476	Rywal	shoots	noninoculated		26 h	0.488
BS477	Rywal	shoots	noninoculated		26 h	0.438524
BS478	Rywal	shoots	noninoculated		26 h	1.12445
BS479	Rywal	shoots	inoculated	PS-216	26 h	1.12394
BS480	Rywal	shoots	inoculated	PS-216	26 h	26.7397
BS481	Rywal	shoots	inoculated	PS-216	26 h	39.2087
BS482	Rywal	shoots	inoculated	PS-216	26 h	36.4374
BS483	Rywal	shoots	inoculated	PS-218	26 h	57.4311
BS484	Rywal	shoots	inoculated	PS-218	26 h	4.25853
BS485	Rywal	shoots	inoculated	PS-218	26 h	61.2439
BS486	Rywal	shoots	inoculated	PS-218	26 h	15.6177
