## Supplementary material for "An ERF transcription factor PTI5, a novel regulator of endophyte community maintenance in potato": Table S2

### Sheet: Caption
Table S2: Results of gene set enrichment analysis. For each comparison between plants inoculated with B. subtilis and non-inoculated plants, gene sets enriched for up- or downregulated genes (q-value < 0.1) are shown and designated as "+1" (UPregulated) or "-1" (DOWNregulated). MapMan ontology BINs were used to generate gene sets. Sample group comparisons (in columns) are designated with bacteria…

### Sheet: GSEA (qval<0.10)
#		Exp2				Exp1
#		inoculated vs non-inoculated				inoculated vs non-inoculated
#		roots				shoots		roots
#		2h				26h		2h	26h	2h	26h
MapMan BIN No. and Name	BIN SIZE (No. of genes)	PS-216 YFP	PS-218 mKate	Isogenic (PS-218 YFP & PS-218 mKate)	Non-kin (PS-216 YFP & PS-218 mKate)	PS-216 YFP	PS-218 YFP	PS-216 YFP	PS-216 YFP	PS-218 YFP	PS-218 YFP
1 PS	426		-1	-1	-1	-1	-1		-1		-1
1.1 PS.LIGHTREACTION	330		-1	-1	-1	-1	-1		-1		-1
1.1.1 PS.LIGHTREACTION.PHOTOSYSTEM II	141		-1	-1	-1	-1	-1		-1		-1
1.1.1.1 PS.LIGHTREACTION.PHOTOSYSTEM II.LHC-II	32		-1	-1	-1	-1	-1		-1		-1
1.1.1.2 PS.LIGHTREACTION.PHOTOSYSTEM II.PSII POLYPEPTIDE SUBUNITS	108		-1	-1	-1	-1	-1		-1
1.1.2 PS.LIGHTREACTION.PHOTOSYSTEM I	45		-1		-1	-1	-1		-1
1.1.2.2 PS.LIGHTREACTION.PHOTOSYSTEM I.PSI POLYPEPTIDE SUBUNITS	32		-1			-1	-1		-1
1.1.3 PS.LIGHTREACTION.CYTOCHROME B6/F	22							-1
1.1.6 PS.LIGHTREACTION.NADH DH	42						-1
1.2 PS.PHOTORESPIRATION	39					-1	-1				-1
1.3 PS.CALVIN CYCLE	56					-1	-1		-1
10.2.2 CELL WALL.CELLULOSE SYNTHESIS.COBRA	19			-1					-1		-1
10.5 CELL WALL.CELL WALL PROTEINS	81		-1	-1				-1	-1		-1
10.5.1 CELL WALL.CELL WALL PROTEINS.AGPS	37			-1			-1		-1		-1
10.5.1.1 CELL WALL.CELL WALL PROTEINS.AGPS.AGP	30	-1	-1	-1	-1	-1	-1		-1		-1
10.5.3 CELL WALL.CELL WALL PROTEINS.LRR	19							-1		-1	-1
10.6 CELL WALL.DEGRADATION	243	-1	-1	-1	-1			-1	-1	-1	-1
10.6.1 CELL WALL.DEGRADATION.CELLULASES AND BETA-1,4-GLUCANASES	39	-1	-1	-1	-1				-1		-1
10.6.2 CELL WALL.DEGRADATION.MANNAN-XYLOSE-ARABINOSE-FUCOSE	74							-1
10.6.3 CELL WALL.DEGRADATION.PECTATE LYASES AND POLYGALACTURONASES	121	-1	-1	-1	-1			-1	-1	-1	-1
10.7 CELL WALL.MODIFICATION	62	-1	-1	-1	-1				-1		-1
10.8 CELL WALL.PECTINESTERASES	109	-1	-1	-1	-1			-1	-1		-1
10.8.1 CELL WALL.PECTINESTERASES.PME	87	-1	-1	-1	-1	-1		-1	-1		-1
11.1.1 LIPID METABOLISM.FA SYNTHESIS AND FA ELONGATION.ACETYL COA CARBOXYLATION	15					-1
11.1.15 LIPID METABOLISM.FA SYNTHESIS AND FA ELONGATION.ACP DESATURASE	17				1
11.2.4 LIPID METABOLISM.FA DESATURATION.OMEGA 6 DESATURASE	28					1	1
11.6 LIPID METABOLISM.LIPID TRANSFER PROTEINS ETC	65		-1
11.8.1 LIPID METABOLISM.EXOTICS (STEROIDS, SQUALENE ETC).SPHINGOLIPIDS	43					1	1
11.9.2 LIPID METABOLISM.LIPID DEGRADATION.LIPASES	72							-1		-1
11.9.2.1 LIPID METABOLISM.LIPID DEGRADATION.LIPASES.TRIACYLGLYCEROL LIPASE	68							-1		-1
11.9.4.13 LIPID METABOLISM.LIPID DEGRADATION.BETA-OXIDATION.ACYL COA REDUCTASE	28									-1
13.1.1 AMINO ACID METABOLISM.SYNTHESIS.CENTRAL AMINO ACID METABOLISM	24					1	1
13.1.3 AMINO ACID METABOLISM.SYNTHESIS.ASPARTATE FAMILY	44								-1		-1
13.1.6.5 AMINO ACID METABOLISM.SYNTHESIS.AROMATIC AA.TRYPTOPHAN	42		-1	-1	-1				-1		-1
13.1.6.5.3 AMINO ACID METABOLISM.SYNTHESIS.AROMATIC AA.TRYPTOPHAN.PHOSPHORIBOSYANTHRANILATE ISOMERASE	23		-1								-1
13.2 AMINO ACID METABOLISM.DEGRADATION	124	1	1	1	1	1	1		1		1
13.2.4 AMINO ACID METABOLISM.DEGRADATION.BRANCHED CHAIN GROUP	16		1	1		1
13.2.7 AMINO ACID METABOLISM.DEGRADATION.HISTIDINE	33	1	1		1	1	1		1		1
16.1.5 SECONDARY METABOLISM.ISOPRENOIDS.TERPENOIDS	155							-1		-1
16.10 SECONDARY METABOLISM.SIMPLE PHENOLS	38	-1	-1	-1	-1			-1	-1	-1	-1
16.2.1 SECONDARY METABOLISM.PHENYLPROPANOIDS.LIGNIN BIOSYNTHESIS	66					1	1
16.2.1.10 SECONDARY METABOLISM.PHENYLPROPANOIDS.LIGNIN BIOSYNTHESIS.CAD	33					1	1
16.5.1.1.1.11 SECONDARY METABOLISM.SULFUR-CONTAINING.GLUCOSINOLATES.SYNTHESIS.ALIPHATIC.GLUCOSINOLATE 2-OXOGLUTARATE-DEPENDENT DIOXYGENASE (AOP)	49					1	1	-1		-1
16.5.99 SECONDARY METABOLISM.SULFUR-CONTAINING.MISC	24	-1	-1	-1		-1	-1	-1	-1	-1
16.5.99.1 SECONDARY METABOLISM.SULFUR-CONTAINING.MISC.ALLIINASE	24	-1	-1	-1		-1	-1	-1	-1	-1
16.7 SECONDARY METABOLISM.WAX	29		-1	-1				-1		-1
16.8.1 SECONDARY METABOLISM.FLAVONOIDS.ANTHOCYANINS	79					1	1			-1	1
16.8.1.12 SECONDARY METABOLISM.FLAVONOIDS.ANTHOCYANINS.ANTHOCYANIDIN 3-O-GLUCOSYLTRANSFERASE	62	1	1	1	1	1	1		1		1
16.8.2 SECONDARY METABOLISM.FLAVONOIDS.CHALCONES	42		-1	-1				-1	-1	-1	-1
16.8.5 SECONDARY METABOLISM.FLAVONOIDS.ISOFLAVONOLS	19		-1	-1	-1				-1		-1
16.8.5.1 SECONDARY METABOLISM.FLAVONOIDS.ISOFLAVONOLS.ISOFLAVONE REDUCTASE	19		-1	-1	-1				-1		-1
17.1.1.1 HORMONE METABOLISM.ABSCISIC ACID.SYNTHESIS-DEGRADATION.SYNTHESIS	36							-1		-1
17.1.3 HORMONE METABOLISM.ABSCISIC ACID.INDUCED-REGULATED-RESPONSIVE-ACTIVATED	32		1		1				1
17.2.2 HORMONE METABOLISM.AUXIN.SIGNAL TRANSDUCTION	48	-1	-1	-1	-1	-1	-1				-1
17.3.1 HORMONE METABOLISM.BRASSINOSTEROID.SYNTHESIS-DEGRADATION	28			-1			-1
17.3.1.2 HORMONE METABOLISM.BRASSINOSTEROID.SYNTHESIS-DEGRADATION.STEROLS	20			-1			-1				-1
17.4 HORMONE METABOLISM.CYTOKININ	93										-1
17.4.1 HORMONE METABOLISM.CYTOKININ.SYNTHESIS-DEGRADATION	85										-1
17.5 HORMONE METABOLISM.ETHYLENE	238					1	1
17.5.1 HORMONE METABOLISM.ETHYLENE.SYNTHESIS-DEGRADATION	126						1
17.5.1.1 HORMONE METABOLISM.ETHYLENE.SYNTHESIS-DEGRADATION.1-AMINOCYCLOPROPANE-1-CARBOXYLATE SYNTHASE	20	1	1	1	1	1	1		1
17.5.2 HORMONE METABOLISM.ETHYLENE.SIGNAL TRANSDUCTION	100					1
17.6 HORMONE METABOLISM.GIBBERELIN	112				-1
17.6.1.11 HORMONE METABOLISM.GIBBERELIN.SYNTHESIS-DEGRADATION.GA20 OXIDASE	49	-1	-1	-1	-1			-1	-1	-1
17.6.3 HORMONE METABOLISM.GIBBERELIN.INDUCED-REGULATED-RESPONSIVE-ACTIVATED	17				-1
17.7 HORMONE METABOLISM.JASMONATE	64					1
17.7.1 HORMONE METABOLISM.JASMONATE.SYNTHESIS-DEGRADATION	58					1
17.8 HORMONE METABOLISM.SALICYLIC ACID	22				1
19 TETRAPYRROLE SYNTHESIS	59					-1	-1
2.2.1.3 MAJOR CHO METABOLISM.DEGRADATION.SUCROSE.INVERTASES	29					1	1
20.1.3 STRESS.BIOTIC.SIGNALLING	57					1	1
20.1.3.1 STRESS.BIOTIC.SIGNALLING.MLO-LIKE	21					1	1
20.1.7 STRESS.BIOTIC.PR-PROTEINS	208					1	1
20.1.7.1 STRESS.BIOTIC.PR-PROTEINS.PR1 (ANTIFUNGAL)	33					1	1
20.1.7.3 STRESS.BIOTIC.PR-PROTEINS.PR3/4/8/11 (CHITINASES AND CHITIN BINDING PROTEINS)	44					1	1
20.1.7.5 STRESS.BIOTIC.PR-PROTEINS.PR5 (THAUMATIN-LIKE PROTEINS)	40					1	1
20.1.7.6 STRESS.BIOTIC.PR-PROTEINS.PR6 (PROTEINASE INHIBITORS)	55	1	1	1	1	1	1		1		1
20.1.7.6.1 STRESS.BIOTIC.PR-PROTEINS.PR6 (PROTEINASE INHIBITORS).TRYPSIN INHIBITOR	25	1	1	1	1	1	1		1	1	1
20.2.1 STRESS.ABIOTIC.HEAT	372				1
20.2.4 STRESS.ABIOTIC.TOUCH/WOUNDING	27	1	1	1	1			1	1	1	1
23.1 NUCLEOTIDE METABOLISM.SYNTHESIS	44						-1
23.1.2 NUCLEOTIDE METABOLISM.SYNTHESIS.PURINE	24						-1
23.2 NUCLEOTIDE METABOLISM.DEGRADATION	50					1	1
25 C1-METABOLISM	29										-1
26.11 MISC.ALCOHOL DEHYDROGENASES	44					1	1
26.11.1 MISC.ALCOHOL DEHYDROGENASES.CINNAMYL ALCOHOL DEHYDROGENASE	44					1	1
26.12 MISC.PEROXIDASES	139	-1	-1	-1	-1	1	1				-1
26.16 MISC.MYROSINASES-LECTIN-JACALIN	33				1	1
26.18 MISC.INVERTASE/PECTIN METHYLESTERASE INHIBITOR FAMILY PROTEIN	49			-1
26.19 MISC.PLASTOCYANIN-LIKE	44					1	1
26.2 MISC.UDP GLUCOSYL AND GLUCORONYL TRANSFERASES	431							-1
26.21 MISC.PROTEASE INHIBITOR/SEED STORAGE/LIPID TRANSFER PROTEIN (LTP) FAMILY PROTEIN	117	-1	-1	-1	-1				-1		-1
26.24 MISC.GCN5-RELATED N-ACETYLTRANSFERASE	58	1	1		1	1	1
26.25 MISC.SULFOTRANSFERASE	49	-1	-1	-1	-1	-1	-1	-1		-1	-1
26.28 MISC.GDSL-MOTIF LIPASE	134							-1		-1
26.4 MISC.BETA 1,3 GLUCAN HYDROLASES	97										-1
26.4.1 MISC.BETA 1,3 GLUCAN HYDROLASES.GLUCAN ENDO-1,3-BETA-GLUCOSIDASE	79					1
26.6 MISC.O-METHYL TRANSFERASES	82	-1	-1	-1	-1			-1	-1	-1
26.9 MISC.GLUTATHIONE S TRANSFERASES	90	1	1	1	1	1	1				1
27.3.23 RNA.REGULATION OF TRANSCRIPTION.HEAT-SHOCK TRANSCRIPTION FACTOR FAMILY (HSF)	33	1	1		1				1		1
27.3.24 RNA.REGULATION OF TRANSCRIPTION.MADS BOX TRANSCRIPTION FACTOR FAMILY	177		1			1
27.3.26 RNA.REGULATION OF TRANSCRIPTION.MYB-RELATED TRANSCRIPTION FACTOR FAMILY	30					-1	-1
27.3.27 RNA.REGULATION OF TRANSCRIPTION.NAC DOMAIN TRANSCRIPTION FACTOR FAMILY	86						1
27.3.29 RNA.REGULATION OF TRANSCRIPTION.TCP TRANSCRIPTION FACTOR FAMILY	32						-1
27.3.32 RNA.REGULATION OF TRANSCRIPTION.WRKY DOMAIN TRANSCRIPTION FACTOR FAMILY	97	1	1	1	1	1	1		1		1
27.3.36 RNA.REGULATION OF TRANSCRIPTION.ARGONAUTE TRANSCRIPTION FACTOR FAMILY	18							1
27.3.40 RNA.REGULATION OF TRANSCRIPTION.AUX/IAA FAMILY	26						-1
27.3.41 RNA.REGULATION OF TRANSCRIPTION.B3 TRANSCRIPTION FACTOR FAMILY	40					-1	-1
27.3.50 RNA.REGULATION OF TRANSCRIPTION.GENERAL TRANSCRIPTION	45		-1	-1	-1		-1
27.3.60 RNA.REGULATION OF TRANSCRIPTION.NIN-LIKE BZIP-RELATED FAMILY	29							-1
27.3.64 RNA.REGULATION OF TRANSCRIPTION.PHOR1	21	1	1	1	1	1	1
27.3.66 RNA.REGULATION OF TRANSCRIPTION.PSEUDO ARR TRANSCRIPTION FACTOR FAMILY	23								-1		-1
27.3.69 RNA.REGULATION OF TRANSCRIPTION.SET-DOMAIN TRANSCRIPTIONAL REGULATOR FAMILY	73					-1	-1
27.3.7 RNA.REGULATION OF TRANSCRIPTION.C2C2(ZN) CONSTANS-LIKE ZINC FINGER FAMILY (CO-LIKE)	45	1			1						1
27.3.80 RNA.REGULATION OF TRANSCRIPTION.ZF-HD	22						-1	-1		-1
27.3.9 RNA.REGULATION OF TRANSCRIPTION.C2C2(ZN) GATA TRANSCRIPTION FACTOR FAMILY	29	-1	-1	-1	-1	-1	-1		-1		-1
28.1.1 DNA.SYNTHESIS/CHROMATIN STRUCTURE.RETROTRANSPOSON/TRANSPOSASE	236					-1
28.1.1.4 DNA.SYNTHESIS/CHROMATIN STRUCTURE.RETROTRANSPOSON/TRANSPOSASE.HAT-LIKE TRANSPOSASE	151					-1		-1		-1
28.1.3 DNA.SYNTHESIS/CHROMATIN STRUCTURE.HISTONE	83	-1	-1	-1	-1	-1	-1		-1		-1
28.1.3.2 DNA.SYNTHESIS/CHROMATIN STRUCTURE.HISTONE.CORE	76	-1	-1	-1	-1	-1	-1		-1		-1
28.1.3.2.1 DNA.SYNTHESIS/CHROMATIN STRUCTURE.HISTONE.CORE.H2A	26		-1	-1	-1		-1		-1		-1
28.1.3.2.3 DNA.SYNTHESIS/CHROMATIN STRUCTURE.HISTONE.CORE.H3	20		-1	-1	-1		-1		-1		-1
28.2 DNA.REPAIR	138		-1	-1	-1	-1	-1
29.1 PROTEIN.AA ACTIVATION	89					-1
29.1.30 PROTEIN.AA ACTIVATION.PSEUDOURIDYLATE SYNTHASE	19					-1	-1
29.2.1.1 PROTEIN.SYNTHESIS.RIBOSOMAL PROTEIN.PROKARYOTIC	173	-1	-1	-1	-1	-1	-1		-1		-1
29.2.1.1.1 PROTEIN.SYNTHESIS.RIBOSOMAL PROTEIN.PROKARYOTIC.CHLOROPLAST	103		-1	-1	-1	-1	-1		-1		-1
29.2.1.1.1.1 PROTEIN.SYNTHESIS.RIBOSOMAL PROTEIN.PROKARYOTIC.CHLOROPLAST.30S SUBUNIT	35						-1
29.2.1.1.1.2 PROTEIN.SYNTHESIS.RIBOSOMAL PROTEIN.PROKARYOTIC.CHLOROPLAST.50S SUBUNIT	68	-1	-1	-1	-1	-1	-1		-1		-1
29.2.1.1.2.1 PROTEIN.SYNTHESIS.RIBOSOMAL PROTEIN.PROKARYOTIC.MITOCHONDRION.30S SUBUNIT	22				-1
29.2.1.1.3 PROTEIN.SYNTHESIS.RIBOSOMAL PROTEIN.PROKARYOTIC.UNKNOWN ORGANELLAR	43		-1	-1	-1		-1		-1		-1
29.2.1.1.3.2 PROTEIN.SYNTHESIS.RIBOSOMAL PROTEIN.PROKARYOTIC.UNKNOWN ORGANELLAR.50S SUBUNIT	30		-1	-1	-1		-1		-1		-1
29.2.1.2 PROTEIN.SYNTHESIS.RIBOSOMAL PROTEIN.EUKARYOTIC	324	-1	-1	-1	-1	-1	-1		-1		-1
29.2.1.2.1 PROTEIN.SYNTHESIS.RIBOSOMAL PROTEIN.EUKARYOTIC.40S SUBUNIT	123	-1	-1	-1	-1	-1	-1	1	-1		-1
29.2.1.2.2 PROTEIN.SYNTHESIS.RIBOSOMAL PROTEIN.EUKARYOTIC.60S SUBUNIT	200	-1	-1	-1	-1		-1		-1		-1
29.2.1.99 PROTEIN.SYNTHESIS.RIBOSOMAL PROTEIN.UNKNOWN	74					-1	-1
29.2.1.99.99 PROTEIN.SYNTHESIS.RIBOSOMAL PROTEIN.UNKNOWN.UNKNOWN	68			1	1	-1	-1				1
29.2.2 PROTEIN.SYNTHESIS.RIBOSOME BIOGENESIS	283	-1	-1	-1	-1						-1
29.2.2.3 PROTEIN.SYNTHESIS.RIBOSOME BIOGENESIS.PRE-RRNA PROCESSING AND MODIFICATIONS	248	-1	-1	-1	-1				-1		-1
29.2.2.3.3 PROTEIN.SYNTHESIS.RIBOSOME BIOGENESIS.PRE-RRNA PROCESSING AND MODIFICATIONS.METHYLOTRANSFERASES	176	-1		-1	-1						-1
29.2.2.3.4 PROTEIN.SYNTHESIS.RIBOSOME BIOGENESIS.PRE-RRNA PROCESSING AND MODIFICATIONS.WD-REPEAT PROTEINS	35		-1	-1
29.2.2.3.5 PROTEIN.SYNTHESIS.RIBOSOME BIOGENESIS.PRE-RRNA PROCESSING AND MODIFICATIONS.DEXD-BOX HELICASES	20					-1
29.2.4 PROTEIN.SYNTHESIS.ELONGATION	41										-1
29.3.1 PROTEIN.TARGETING.NUCLEUS	62					-1
29.3.2 PROTEIN.TARGETING.MITOCHONDRIA	39			-1
29.4.1.55 PROTEIN.POSTRANSLATIONAL MODIFICATION.KINASE.RECEPTOR LIKE CYTOPLASMATIC KINASE V	15						-1
29.4.1.57 PROTEIN.POSTRANSLATIONAL MODIFICATION.KINASE.RECEPTOR LIKE CYTOPLASMATIC KINASE VII	59		1	1	1	1	1		1
29.4.1.59 PROTEIN.POSTRANSLATIONAL MODIFICATION.KINASE.RECEPTOR LIKE CYTOPLASMATIC KINASE IX	22			-1
29.5.1 PROTEIN.DEGRADATION.SUBTILASES	134	-1	-1	-1	-1			-1	-1	-1	-1
29.5.11.1 PROTEIN.DEGRADATION.UBIQUITIN.UBIQUITIN	54					1
29.5.11.3 PROTEIN.DEGRADATION.UBIQUITIN.E2	58					1
29.5.11.4.1 PROTEIN.DEGRADATION.UBIQUITIN.E3.HECT	43	1	1	1	1		1		1		1
29.5.11.4.5 PROTEIN.DEGRADATION.UBIQUITIN.E3.BTB/POZ CULLIN3	20	1	1	1	1	1	1		1		1
29.5.11.4.5.2 PROTEIN.DEGRADATION.UBIQUITIN.E3.BTB/POZ CULLIN3.BTB/POZ	17	1	1		1	1	1		1		1
29.5.2 PROTEIN.DEGRADATION.AUTOPHAGY	22		1	1		1	1				1
29.5.9 PROTEIN.DEGRADATION.AAA TYPE	59		1
29.6 PROTEIN.FOLDING	106						-1
29.8 PROTEIN.ASSEMBLY AND COFACTOR LIGATION	75						-1
3.2 MINOR CHO METABOLISM.TREHALOSE	27					1	1
3.2.3 MINOR CHO METABOLISM.TREHALOSE.POTENTIAL TPS/TPP	15						1		1
30.1 SIGNALLING.IN SUGAR AND NUTRIENT PHYSIOLOGY	66		1			1	1
30.1.1 SIGNALLING.IN SUGAR AND NUTRIENT PHYSIOLOGY.MISC	63		1			1	1
30.2.11 SIGNALLING.RECEPTOR KINASES.LEUCINE RICH REPEAT XI	58		-1	-1				-1	-1	-1	-1
30.2.12 SIGNALLING.RECEPTOR KINASES.LEUCINE RICH REPEAT XII	234							-1		-1
30.2.16 SIGNALLING.RECEPTOR KINASES.CATHARANTHUS ROSEUS-LIKE RLK1	79									-1
30.2.17 SIGNALLING.RECEPTOR KINASES.DUF 26	94					1	1
30.2.19 SIGNALLING.RECEPTOR KINASES.LEGUME-LECTIN	38						1			-1
30.2.20 SIGNALLING.RECEPTOR KINASES.WHEAT LRK10 LIKE	21							-1
30.2.24 SIGNALLING.RECEPTOR KINASES.S-LOCUS GLYCOPROTEIN LIKE	87	1	1			1	1	-1		-1	1
30.2.25 SIGNALLING.RECEPTOR KINASES.WALL ASSOCIATED KINASE	50							-1		-1
30.2.3 SIGNALLING.RECEPTOR KINASES.LEUCINE RICH REPEAT III	46	-1	-1	-1	-1				-1	-1	-1
30.2.8.2 SIGNALLING.RECEPTOR KINASES.LEUCINE RICH REPEAT VIII.TYPE 2	41				1				1
30.2.99 SIGNALLING.RECEPTOR KINASES.MISC	206							-1		-1
30.3 SIGNALLING.CALCIUM	395		1			1
30.4 SIGNALLING.PHOSPHINOSITIDES	78					1	1				1
30.6 SIGNALLING.MAP KINASES	112					1	1
31.3 CELL.CYCLE	173	-1	-1	-1	-1	-1	-1		-1		-1
31.4 CELL.VESICLE TRANSPORT	203					1	1
33.3 DEVELOPMENT.SQUAMOSA PROMOTER BINDING LIKE (SPL)	18							-1
33.30 DEVELOPMENT.MULTITARGET	20										1
33.30.1 DEVELOPMENT.MULTITARGET.TARGET OF RAPAMYCIN	20										1
34.10 TRANSPORT.NUCLEOTIDES	47							-1		-1
34.12 TRANSPORT.METAL	128					1	1
34.13 TRANSPORT.PEPTIDES AND OLIGOPEPTIDES	123		-1
34.16 TRANSPORT.ABC TRANSPORTERS AND MULTIDRUG RESISTANCE SYSTEMS	219					1	1
34.18.1 TRANSPORT.UNSPECIFIED ANIONS.ARSENITE-TRANSPORTING ATPASE	17		-1			-1			-1
34.19 TRANSPORT.MAJOR INTRINSIC PROTEINS	44								-1	-1	-1
34.19.1 TRANSPORT.MAJOR INTRINSIC PROTEINS.PIP	17								-1	-1
34.3 TRANSPORT.AMINO ACIDS	98						1	-1
34.4 TRANSPORT.NITRATE	29									-1
34.6 TRANSPORT.SULPHATE	16							-1
34.7 TRANSPORT.PHOSPHATE	32							-1		-1
34.98 TRANSPORT.MEMBRANE SYSTEM UNKNOWN	15						-1
35.1.19 NOT ASSIGNED.NO ONTOLOGY.C2 DOMAIN-CONTAINING PROTEIN	19						1		1
35.1.27 NOT ASSIGNED.NO ONTOLOGY.TETRATRICOPEPTIDE REPEAT (TPR)	289		-1	-1	-1	-1	-1
35.1.40 NOT ASSIGNED.NO ONTOLOGY.GLYCINE RICH PROTEINS	46	1	1		1				1		1
35.1.5 NOT ASSIGNED.NO ONTOLOGY.PENTATRICOPEPTIDE (PPR) REPEAT-CONTAINING PROTEIN	416	-1	-1	-1	-1	-1	-1		-1	-1
5 FERMENTATION	44					1	1
8 TCA / ORGANIC TRANSFORMATION	87					1
8.1 TCA / ORGANIC TRANSFORMATION.TCA	52					1	1
9.1 MITOCHONDRIAL ELECTRON TRANSPORT / ATP SYNTHESIS.NADH-DH (TYPE I)	74		-1	-1	-1						-1
9.1.1 MITOCHONDRIAL ELECTRON TRANSPORT / ATP SYNTHESIS.NADH-DH (TYPE I).COMPLEX I	21
9.1.2 MITOCHONDRIAL ELECTRON TRANSPORT / ATP SYNTHESIS.NADH-DH (TYPE I).LOCALISATION NOT CLEAR	53		-1	-1	-1						-1
9.6 MITOCHONDRIAL ELECTRON TRANSPORT / ATP SYNTHESIS.CYTOCHROME C	30			-1
9.9 MITOCHONDRIAL ELECTRON TRANSPORT / ATP SYNTHESIS.F1-ATPASE	63										-1
