## Supplementary material for "An ERF transcription factor PTI5, a novel regulator of endophyte community maintenance in potato": Table S4

### Sheet: Caption
Table S4: The amount of biofilm on potato roots. The amount of biofilm was determined after 2-h, 6-h and 26-h incubation in B. subtilis PS-216 YFP or mutants PS-216 srfA and PS-216 ΔcomQXP culture of high density (107 CFU/mL) by measuring mean intensity of YFP fluorescence on confocal images (ROI) in LAS X software (Leica). Statistically significant differences were determined by Welch’s t-test.

### Sheet: Mean Intensity
2h					t test
Strain	Plant	Region	Mean intensity
PS-216 ΔcomQXP	P1	ROI1	2.13		PS-216 ΔcomQXP vs PS-216 srfA	0.759131
PS-216 ΔcomQXP	P1	ROI2	2.16		PS-216 ΔcomQXP vs PS-216	0.0392511
PS-216 ΔcomQXP	P2	ROI1	3.28		PS-216 srfA vs PS-216	0.00828999
PS-216 ΔcomQXP	P2	ROI2	2.28
PS-216 ΔcomQXP	P3	ROI1	3.3
PS-216 ΔcomQXP	P4	ROI1	3.49
PS-216 ΔcomQXP	P4	ROI2	2.74
PS-216 srfA	P1	ROI1	3.36
PS-216 srfA	P2	ROI1	3.11
PS-216 srfA	P2	ROI2	2.34
PS-216 srfA	P3	ROI1	2.21
PS-216 srfA	P3	ROI2	2.25
PS-216 srfA	P4	ROI1	3.05
PS-216 srfA	P4	ROI2	2.43
PS-216	P1	ROI1	3.28
PS-216	P1	ROI2	2.86
PS-216	P2	ROI1	3.59
PS-216	P2	ROI2	3.27
PS-216	P3	ROI1	3.47
PS-216	P3	ROI2	3.33
PS-216	P4	ROI1	3.48
PS-216	P4	ROI2	3.59
6h					t test
Strain	Plant	Region	Mean intensity
PS-216 ΔcomQXP	P1	ROI1	3.68		PS-216 ΔcomQXP vs PS-216 srfA	0.349865
PS-216 ΔcomQXP	P1	ROI2	3.68		PS-216 ΔcomQXP vs PS-216	0.0520145
PS-216 ΔcomQXP	P2	ROI1	3.86		PS-216 srfA vs PS-216	0.0234704
PS-216 ΔcomQXP	P2	ROI2	3.36
PS-216 ΔcomQXP	P3	ROI1	3.67
PS-216 ΔcomQXP	P3	ROI2	3.67
PS-216 ΔcomQXP	P4	ROI1	3.88
PS-216 srfA	P1	ROI1	3.6
PS-216 srfA	P1	ROI2	3.68
PS-216 srfA	P2	ROI1	3.76
PS-216 srfA	P2	ROI2	3.3
PS-216 srfA	P3	ROI1	3.77
PS-216 srfA	P3	ROI2	3.33
PS-216 srfA	P4	ROI1	3.69
PS-216	P1	ROI1	4.33
PS-216	P1	ROI2	3.49
PS-216	P2	ROI1	4.22
PS-216	P2	ROI2	4.09
PS-216	P3	ROI1	4.21
PS-216	P3	ROI2	3.57
PS-216	P4	ROI1	4.76
26h					t test
Strain	Plant	Region	Mean intensity
PS-216 ΔcomQXP	P1	ROI1	2.59
PS-216 ΔcomQXP	P2	ROI2	2.75		PS-216 ΔcomQXP vs PS-216 srfA	0.124668
PS-216 ΔcomQXP	P3	ROI1	2.51		PS-216 ΔcomQXP vs PS-216	0.0410924
PS-216 ΔcomQXP	P3	ROI2	2.4		PS-216 srfA vs PS-216	0.112145
PS-216 ΔcomQXP	P4	ROI1	2.66
PS-216 srfA	P1	ROI1	2.71
PS-216 srfA	P2	ROI1	2.63
PS-216 srfA	P2	ROI2	2.48
PS-216 srfA	P3	ROI1	2.86
PS-216 srfA	P4	ROI1	4.08
PS-216 srfA	P4	ROI2	4.06
PS-216	P1	ROI1	6.21
PS-216	P2	ROI1	2.3
PS-216	P3	ROI1	4.66
PS-216	P4	ROI1	4.34
PS-216	P4	ROI2	4.66
