## Supplementary material for "An ERF transcription factor PTI5, a novel regulator of endophyte community maintenance in potato": Table S5

### Sheet: Caption
Table S5: Relative gene expression in potato inoculated with B. subtilis mutants that have attenuated surfactin production. Potato plants of cv. Rywal were added to YFP-labelled B. subtilis culture PS-216 or B. subtilis culture of surfactin mutants (PS-216 srfA, PS-216 ΔcomQXP) and incubated for 26 h. Relative gene expressions (relative to the endogenous control, see methods) of several genes (BG…

### Sheet: qPCR
Sample ID	Genotype	Tissue	Treatment	Strain	HSP70	BGLU2	CPI8	CAB	RBOHD	PR1B	PTI5	13-LOX
BS938	Rywal	shoots	inoculated	PS-216 ΔcomQXP	0.885746	0.585702	2.3059	1.256	0.83388	0.797776	0.62415	0.754985
BS939	Rywal	shoots	inoculated	PS-216 ΔcomQXP	0.968229	0.80083	0.979121	1.11049	0.862048	0.847454	0.363912	1.60068
BS940	Rywal	shoots	inoculated	PS-216 ΔcomQXP	0.959219	NA	1.03444	0.923929	0.816551	0.47116	0.432734	1.33061
BS941	Rywal	shoots	inoculated	PS-216 ΔcomQXP	0.703063	1.58809	0.904268	0.620712	0.872575	2.23113	0.271824	1.12269
BS942	Rywal	shoots	inoculated	PS-216 srfA	0.932029	1.55336	1.75057	0.432469	0.64981	2.7924	1.35841	0.651201
BS943	Rywal	shoots	inoculated	PS-216 srfA	0.635858	0.356414	1.51848	0.802901	0.640007	0.087696	0.364401	1.15527
BS944	Rywal	shoots	inoculated	PS-216 srfA	0.629375	0.489054	0.385607	0.610913	0.632583	1.50024	0.187444	0.784846
BS945	Rywal	shoots	inoculated	PS-216 srfA	0.58731	2.069	0.587666	0.617998	0.458431	2.35782	0.648567	0.536726
BS946	Rywal	shoots	inoculated	PS-216 ΔcomQXP	0.807733	1.06075	0.201273	0.814509	0.485181	1.30442	1.07456	0.887344
BS947	Rywal	shoots	inoculated	PS-216	1.10823	2.56298	0.687322	0.551909	0.536193	2.29326	1.3878	1.09103
BS948	Rywal	shoots	inoculated	PS-216	0.866921	2.47904	0.253107	0.662906	0.73318	2.23435	0.567306	1.00505
BS949	Rywal	shoots	inoculated	PS-216	0.860282	1.02715	1.31014	1.2027	0.713676	0.723868	0.386179	1.58799
BS950	Rywal	shoots	noninoculated		0.677127	0.307649	0.078893	2.01754	1.23188	0.128119	0.136087	0.682968
BS951	Rywal	shoots	noninoculated		0.768315	0.294975	0.203198	2.37834	1.47868	0.042535	0.14024	0.386722
BS952	Rywal	shoots	noninoculated		0.830041	0.297334	0.041281	1.95925	2.03862	0.042535	0.284688	0.85553
BS953	Rywal	shoots	noninoculated		0.812634	1.86804	0.085571	2.45387	2.06659	0.93768	0.301659	0.539194
BS954	Rywal	roots	inoculated	PS-216 ΔcomQXP	2.71901	0.912328	4e-05	0.01183	0.186043	0.004254	4.70043	2.30233
BS955	Rywal	roots	inoculated	PS-216 ΔcomQXP	0.957057	2.14436	0.007163	0.192603	0.202726	0.021268	1.70171	0.509964
BS956	Rywal	roots	inoculated	PS-216 ΔcomQXP	0.93604	0.039091	0.019971	0.206794	0.27547	0.021268	0.452389	0.532234
BS957	Rywal	roots	inoculated	PS-216 ΔcomQXP	1.03818	4.75353	0.004042	0.05343	0.230583	0.06264	1.63538	0.420904
BS958	Rywal	roots	inoculated	PS-216 srfA	2.00942	2.11424	0.01127	0.160965	0.202198	0.203807	3.52221	0.789613
BS959	Rywal	roots	inoculated	PS-216 srfA	0.867167	0.573023	0.070786	0.510123	0.528287	3.31414	1.60603	0.535588
BS960	Rywal	roots	inoculated	PS-216 srfA	0.990092	0.192764	0.024791	0.509532	0.261272	0.021268	1.65753	0.573499
BS961	Rywal	roots	inoculated	PS-216 srfA	1.24985	0.97259	0.013863	0.256794	0.473687	0.344755	2.05942	1.09116
BS962	Rywal	roots	inoculated	PS-216	1.85781	1.67298	NA	0.323078	0.208748	0.021268	5.02406	3.42775
BS963	Rywal	roots	inoculated	PS-216	1.12034	0.861784	0.006307	0.157031	0.142929	0.004254	4.83076	2.55267
BS964	Rywal	roots	inoculated	PS-216	1.22346	0.521554	0.001596	0.033624	0.016264	0.021268	7.75589	2.65825
BS965	Rywal	roots	inoculated	PS-216	0.714779	0.004127	0.00121	0.002788	0.016264	0.021268	6.6664	2.10033
BS966	Rywal	roots	noninoculated		0.6482	0.044993	0.075517	0.882702	0.773007	0.004254	0.067152	0.073327
BS967	Rywal	roots	noninoculated		0.680278	0.160922	0.084851	0.670454	0.563956	0.021268	0.092227	0.054117
BS968	Rywal	roots	noninoculated		0.892859	1.21791	0.036194	0.602485	0.489669	0.021268	0.194662	0.062703
BS969	Rywal	roots	noninoculated		0.867137	0.302944	0.039624	0.735124	0.631422	0.021268	0.10643	0.079704

### Sheet: Statistics
Tissue	Gene	Group 1	Group 2	p-value	Significance						Tissue	Gene	Group 1	Group 2	p-value	Significance
Roots	HSP70	noninoculated	PS-216 (WT)	0.288	ns						Roots	HSP70	noninoculated	PS-216 (WT)	0.288	ns
Roots	HSP70	noninoculated	PS-216 ΔcomQXP	0.3808	ns						Roots	HSP70	noninoculated	PS-216 ΔcomQXP	0.3808	ns
Roots	HSP70	noninoculated	PS-216 srfA	0.288	ns						Roots	HSP70	noninoculated	PS-216 srfA	0.288	ns
Roots	HSP70	PS-216 (WT)	PS-216 ΔcomQXP	0.812651	ns						Roots	HSP70	PS-216 (WT)	PS-216 ΔcomQXP	0.8127	ns
Roots	HSP70	PS-216 (WT)	PS-216 srfA	0.929739	ns						Roots	HSP70	PS-216 (WT)	PS-216 srfA	0.9297	ns
Roots	HSP70	PS-216 ΔcomQXP	PS-216 srfA	0.876	ns						Roots	HSP70	PS-216 ΔcomQXP	PS-216 srfA	0.876	ns
Roots	BGLU2	noninoculated	PS-216 (WT)	0.576	ns						Roots	BGLU2	noninoculated	PS-216 (WT)	0.576	ns
Roots	BGLU2	noninoculated	PS-216 ΔcomQXP	0.3808	ns						Roots	BGLU2	noninoculated	PS-216 ΔcomQXP	0.3808	ns
Roots	BGLU2	noninoculated	PS-216 srfA	0.4608	ns						Roots	BGLU2	noninoculated	PS-216 srfA	0.4608	ns
Roots	BGLU2	PS-216 (WT)	PS-216 ΔcomQXP	0.4608	ns						Roots	BGLU2	PS-216 (WT)	PS-216 ΔcomQXP	0.4608	ns
Roots	BGLU2	PS-216 (WT)	PS-216 srfA	0.812651	ns						Roots	BGLU2	PS-216 (WT)	PS-216 srfA	0.8127	ns
Roots	BGLU2	PS-216 ΔcomQXP	PS-216 srfA	0.54227	ns						Roots	BGLU2	PS-216 ΔcomQXP	PS-216 srfA	0.5423	ns
Roots	CPI8	noninoculated	PS-216 (WT)	0.0685714	ns						Roots	CPI8	noninoculated	PS-216 (WT)	0.0686	ns
Roots	CPI8	noninoculated	PS-216 ΔcomQXP	0.0685714	ns						Roots	CPI8	noninoculated	PS-216 ΔcomQXP	0.0686	ns
Roots	CPI8	noninoculated	PS-216 srfA	0.305778	ns						Roots	CPI8	noninoculated	PS-216 srfA	0.3058	ns
Roots	CPI8	PS-216 (WT)	PS-216 ΔcomQXP	0.482667	ns						Roots	CPI8	PS-216 (WT)	PS-216 ΔcomQXP	0.4827	ns
Roots	CPI8	PS-216 (WT)	PS-216 srfA	0.288	ns						Roots	CPI8	PS-216 (WT)	PS-216 srfA	0.288	ns
Roots	CPI8	PS-216 ΔcomQXP	PS-216 srfA	0.353143	ns						Roots	CPI8	PS-216 ΔcomQXP	PS-216 srfA	0.3531	ns
Roots	CAB	noninoculated	PS-216 (WT)	0.013696	*						Roots	CAB	noninoculated	PS-216 (WT)	0.0137	*
Roots	CAB	noninoculated	PS-216 ΔcomQXP	0.013152	*						Roots	CAB	noninoculated	PS-216 ΔcomQXP	0.0132	*
Roots	CAB	noninoculated	PS-216 srfA	0.0685714	ns						Roots	CAB	noninoculated	PS-216 srfA	0.0686	ns
Roots	CAB	PS-216 (WT)	PS-216 ΔcomQXP	0.929739	ns						Roots	CAB	PS-216 (WT)	PS-216 ΔcomQXP	0.9297	ns
Roots	CAB	PS-216 (WT)	PS-216 srfA	0.2256	ns						Roots	CAB	PS-216 (WT)	PS-216 srfA	0.2256	ns
Roots	CAB	PS-216 ΔcomQXP	PS-216 srfA	0.176	ns						Roots	CAB	PS-216 ΔcomQXP	PS-216 srfA	0.176	ns
Roots	RBOHD	noninoculated	PS-216 (WT)	0.013696	*						Roots	RBOHD	noninoculated	PS-216 (WT)	0.0137	*
Roots	RBOHD	noninoculated	PS-216 ΔcomQXP	0.03	*						Roots	RBOHD	noninoculated	PS-216 ΔcomQXP	0.03	*
Roots	RBOHD	noninoculated	PS-216 srfA	0.141176	ns						Roots	RBOHD	noninoculated	PS-216 srfA	0.1412	ns
Roots	RBOHD	PS-216 (WT)	PS-216 ΔcomQXP	0.176842	ns						Roots	RBOHD	PS-216 (WT)	PS-216 ΔcomQXP	0.1768	ns
Roots	RBOHD	PS-216 (WT)	PS-216 srfA	0.102	ns						Roots	RBOHD	PS-216 (WT)	PS-216 srfA	0.102	ns
Roots	RBOHD	PS-216 ΔcomQXP	PS-216 srfA	0.305778	ns						Roots	RBOHD	PS-216 ΔcomQXP	PS-216 srfA	0.3058	ns
Roots	PR1B	noninoculated	PS-216 (WT)	1	ns						Roots	PR1B	noninoculated	PS-216 (WT)	1	ns
Roots	PR1B	noninoculated	PS-216 ΔcomQXP	0.576	ns						Roots	PR1B	noninoculated	PS-216 ΔcomQXP	0.576	ns
Roots	PR1B	noninoculated	PS-216 srfA	0.458182	ns						Roots	PR1B	noninoculated	PS-216 srfA	0.4582	ns
Roots	PR1B	PS-216 (WT)	PS-216 ΔcomQXP	0.576	ns						Roots	PR1B	PS-216 (WT)	PS-216 ΔcomQXP	0.576	ns
Roots	PR1B	PS-216 (WT)	PS-216 srfA	0.458182	ns						Roots	PR1B	PS-216 (WT)	PS-216 srfA	0.4582	ns
Roots	PR1B	PS-216 ΔcomQXP	PS-216 srfA	0.458182	ns						Roots	PR1B	PS-216 ΔcomQXP	PS-216 srfA	0.4582	ns
Roots	PTI5	noninoculated	PS-216 (WT)	0.024	*						Roots	PTI5	noninoculated	PS-216 (WT)	0.024	*
Roots	PTI5	noninoculated	PS-216 ΔcomQXP	0.258286	ns						Roots	PTI5	noninoculated	PS-216 ΔcomQXP	0.2583	ns
Roots	PTI5	noninoculated	PS-216 srfA	0.0685714	ns						Roots	PTI5	noninoculated	PS-216 srfA	0.0686	ns
Roots	PTI5	PS-216 (WT)	PS-216 ΔcomQXP	0.0685714	ns						Roots	PTI5	PS-216 (WT)	PS-216 ΔcomQXP	0.0686	ns
Roots	PTI5	PS-216 (WT)	PS-216 srfA	0.03	*						Roots	PTI5	PS-216 (WT)	PS-216 srfA	0.03	*
Roots	PTI5	PS-216 ΔcomQXP	PS-216 srfA	0.953872	ns						Roots	PTI5	PS-216 ΔcomQXP	PS-216 srfA	0.9539	ns
Roots	13-LOX	noninoculated	PS-216 (WT)	0.024	*						Roots	13-LOX	noninoculated	PS-216 (WT)	0.024	*
Roots	13-LOX	noninoculated	PS-216 ΔcomQXP	0.288	ns						Roots	13-LOX	noninoculated	PS-216 ΔcomQXP	0.288	ns
Roots	13-LOX	noninoculated	PS-216 srfA	0.0685714	ns						Roots	13-LOX	noninoculated	PS-216 srfA	0.0686	ns
Roots	13-LOX	PS-216 (WT)	PS-216 ΔcomQXP	0.0704	ns						Roots	13-LOX	PS-216 (WT)	PS-216 ΔcomQXP	0.0704	ns
Roots	13-LOX	PS-216 (WT)	PS-216 srfA	0.024	*						Roots	13-LOX	PS-216 (WT)	PS-216 srfA	0.024	*
Roots	13-LOX	PS-216 ΔcomQXP	PS-216 srfA	0.812651	ns						Roots	13-LOX	PS-216 ΔcomQXP	PS-216 srfA	0.8127	ns
Shoots	HSP70	noninoculated	PS-216 (WT)	0.2688	ns						Shoots	HSP70	noninoculated	PS-216 (WT)	0.2688	ns
Shoots	HSP70	noninoculated	PS-216 ΔcomQXP	0.3168	ns						Shoots	HSP70	noninoculated	PS-216 ΔcomQXP	0.3168	ns
Shoots	HSP70	noninoculated	PS-216 srfA	0.554526	ns						Shoots	HSP70	noninoculated	PS-216 srfA	0.5545	ns
Shoots	HSP70	PS-216 (WT)	PS-216 ΔcomQXP	0.806182	ns						Shoots	HSP70	PS-216 (WT)	PS-216 ΔcomQXP	0.8062	ns
Shoots	HSP70	PS-216 (WT)	PS-216 srfA	0.242824	ns						Shoots	HSP70	PS-216 (WT)	PS-216 srfA	0.2428	ns
Shoots	HSP70	PS-216 ΔcomQXP	PS-216 srfA	0.2688	ns						Shoots	HSP70	PS-216 ΔcomQXP	PS-216 srfA	0.2688	ns
Shoots	BGLU2	noninoculated	PS-216 (WT)	0.2688	ns						Shoots	BGLU2	noninoculated	PS-216 (WT)	0.2688	ns
Shoots	BGLU2	noninoculated	PS-216 ΔcomQXP	0.654857	ns						Shoots	BGLU2	noninoculated	PS-216 ΔcomQXP	0.6549	ns
Shoots	BGLU2	noninoculated	PS-216 srfA	0.582	ns						Shoots	BGLU2	noninoculated	PS-216 srfA	0.582	ns
Shoots	BGLU2	PS-216 (WT)	PS-216 ΔcomQXP	0.3168	ns						Shoots	BGLU2	PS-216 (WT)	PS-216 ΔcomQXP	0.3168	ns
Shoots	BGLU2	PS-216 (WT)	PS-216 srfA	0.4605	ns						Shoots	BGLU2	PS-216 (WT)	PS-216 srfA	0.4605	ns
Shoots	BGLU2	PS-216 ΔcomQXP	PS-216 srfA	0.834383	ns						Shoots	BGLU2	PS-216 ΔcomQXP	PS-216 srfA	0.8344	ns
Shoots	CPI8	noninoculated	PS-216 (WT)	0.2688	ns						Shoots	CPI8	noninoculated	PS-216 (WT)	0.2688	ns
Shoots	CPI8	noninoculated	PS-216 ΔcomQXP	0.152	ns						Shoots	CPI8	noninoculated	PS-216 ΔcomQXP	0.152	ns
Shoots	CPI8	noninoculated	PS-216 srfA	0.2144	ns						Shoots	CPI8	noninoculated	PS-216 srfA	0.2144	ns
Shoots	CPI8	PS-216 (WT)	PS-216 ΔcomQXP	0.279111	ns						Shoots	CPI8	PS-216 (WT)	PS-216 ΔcomQXP	0.2791	ns
Shoots	CPI8	PS-216 (WT)	PS-216 srfA	0.485818	ns						Shoots	CPI8	PS-216 (WT)	PS-216 srfA	0.4858	ns
Shoots	CPI8	PS-216 ΔcomQXP	PS-216 srfA	0.696558	ns						Shoots	CPI8	PS-216 ΔcomQXP	PS-216 srfA	0.6966	ns
Shoots	CAB	noninoculated	PS-216 (WT)	0.008304	**						Shoots	CAB	noninoculated	PS-216 (WT)	0.0083	**
Shoots	CAB	noninoculated	PS-216 ΔcomQXP	0.009632	**						Shoots	CAB	noninoculated	PS-216 ΔcomQXP	0.0096	**
Shoots	CAB	noninoculated	PS-216 srfA	0.005952	**						Shoots	CAB	noninoculated	PS-216 srfA	0.006	**
Shoots	CAB	PS-216 (WT)	PS-216 ΔcomQXP	0.554526	ns						Shoots	CAB	PS-216 (WT)	PS-216 ΔcomQXP	0.5545	ns
Shoots	CAB	PS-216 (WT)	PS-216 srfA	0.450581	ns						Shoots	CAB	PS-216 (WT)	PS-216 srfA	0.4506	ns
Shoots	CAB	PS-216 ΔcomQXP	PS-216 srfA	0.216	ns						Shoots	CAB	PS-216 ΔcomQXP	PS-216 srfA	0.216	ns
Shoots	RBOHD	noninoculated	PS-216 (WT)	0.088	ns						Shoots	RBOHD	noninoculated	PS-216 (WT)	0.088	ns
Shoots	RBOHD	noninoculated	PS-216 ΔcomQXP	0.152	ns						Shoots	RBOHD	noninoculated	PS-216 ΔcomQXP	0.152	ns
Shoots	RBOHD	noninoculated	PS-216 srfA	0.088	ns						Shoots	RBOHD	noninoculated	PS-216 srfA	0.088	ns
Shoots	RBOHD	PS-216 (WT)	PS-216 ΔcomQXP	0.152	ns						Shoots	RBOHD	PS-216 (WT)	PS-216 ΔcomQXP	0.152	ns
Shoots	RBOHD	PS-216 (WT)	PS-216 srfA	0.834383	ns						Shoots	RBOHD	PS-216 (WT)	PS-216 srfA	0.8344	ns
Shoots	RBOHD	PS-216 ΔcomQXP	PS-216 srfA	0.088	ns						Shoots	RBOHD	PS-216 ΔcomQXP	PS-216 srfA	0.088	ns
Shoots	PR1B	noninoculated	PS-216 (WT)	0.152	ns						Shoots	PR1B	noninoculated	PS-216 (WT)	0.152	ns
Shoots	PR1B	noninoculated	PS-216 ΔcomQXP	0.2688	ns						Shoots	PR1B	noninoculated	PS-216 ΔcomQXP	0.2688	ns
Shoots	PR1B	noninoculated	PS-216 srfA	0.256	ns						Shoots	PR1B	noninoculated	PS-216 srfA	0.256	ns
Shoots	PR1B	PS-216 (WT)	PS-216 ΔcomQXP	0.494118	ns						Shoots	PR1B	PS-216 (WT)	PS-216 ΔcomQXP	0.4941	ns
Shoots	PR1B	PS-216 (WT)	PS-216 srfA	0.951	ns						Shoots	PR1B	PS-216 (WT)	PS-216 srfA	0.951	ns
Shoots	PR1B	PS-216 ΔcomQXP	PS-216 srfA	0.554526	ns						Shoots	PR1B	PS-216 ΔcomQXP	PS-216 srfA	0.5545	ns
Shoots	PTI5	noninoculated	PS-216 (WT)	0.2144	ns						Shoots	PTI5	noninoculated	PS-216 (WT)	0.2144	ns
Shoots	PTI5	noninoculated	PS-216 ΔcomQXP	0.2144	ns						Shoots	PTI5	noninoculated	PS-216 ΔcomQXP	0.2144	ns
Shoots	PTI5	noninoculated	PS-216 srfA	0.3168	ns						Shoots	PTI5	noninoculated	PS-216 srfA	0.3168	ns
Shoots	PTI5	PS-216 (WT)	PS-216 ΔcomQXP	0.279111	ns						Shoots	PTI5	PS-216 (WT)	PS-216 ΔcomQXP	0.2791	ns
Shoots	PTI5	PS-216 (WT)	PS-216 srfA	0.653268	ns						Shoots	PTI5	PS-216 (WT)	PS-216 srfA	0.6533	ns
Shoots	PTI5	PS-216 ΔcomQXP	PS-216 srfA	0.579692	ns						Shoots	PTI5	PS-216 ΔcomQXP	PS-216 srfA	0.5797	ns
Shoots	13-LOX	noninoculated	PS-216 (WT)	0.152	ns						Shoots	13-LOX	noninoculated	PS-216 (WT)	0.152	ns
Shoots	13-LOX	noninoculated	PS-216 ΔcomQXP	0.152	ns						Shoots	13-LOX	noninoculated	PS-216 ΔcomQXP	0.152	ns
Shoots	13-LOX	noninoculated	PS-216 srfA	0.497829	ns						Shoots	13-LOX	noninoculated	PS-216 srfA	0.4978	ns
Shoots	13-LOX	PS-216 (WT)	PS-216 ΔcomQXP	0.834383	ns						Shoots	13-LOX	PS-216 (WT)	PS-216 ΔcomQXP	0.8344	ns
Shoots	13-LOX	PS-216 (WT)	PS-216 srfA	0.2688	ns						Shoots	13-LOX	PS-216 (WT)	PS-216 srfA	0.2688	ns
Shoots	13-LOX	PS-216 ΔcomQXP	PS-216 srfA	0.2688	ns						Shoots	13-LOX	PS-216 ΔcomQXP	PS-216 srfA	0.2688	ns
