## Supplementary material for "An ERF transcription factor PTI5, a novel regulator of endophyte community maintenance in potato": Table S6

### Sheet: Caption
Table S6: Expression of selected potato genes induced by conditioned medium in which B. subtilis was growing. Potato plants of cv. Rywal from tissue culture were added to bacteria culture with OD600 0.02 and incubated overnight. After 17 h, plants and bacteria were discarded and new plants were added to conditioned medium and incubated for 26 h. Relative expressions (relative to the endogenous co…

### Sheet: qPCR
Sample ID	Genotype	Tissue	Treatment	Strain	BGLU2	RBOHD	HSP70	CPI8	CAB	13-LOX	PTI5
BS1086	Rywal	roots	B. subtilis-inoculated	PS-216	6.55157	0.264643	1.14522	0.043731	0.022214	5.27703	2.79316
BS1087	Rywal	roots	B. subtilis-inoculated	PS-216	0.001404	0.004119	0.325016	0.082827	0.002419	1.73869	4.1886
BS1088	Rywal	roots	B. subtilis-inoculated	PS-216	5.7021	0.020594	1.87994	0.115879	0.020319	5.86941	3.91259
BS1089	Rywal	roots	B. subtilis-inoculated	PS-216	6.44013	0.020594	1.56357	0.190217	0.028954	5.44744	3.82281
BS1090	Rywal	roots	medium-inoculated		0.535979	0.020594	0.913718	1.87305	1.73146	0.467689	0.065181
BS1091	Rywal	roots	medium-inoculated		0.757752	1.36868	0.842702	0.52561	1.39389	0.485422	0.187612
BS1092	Rywal	roots	medium-inoculated		0.001404	1.46046	0.693099	1.04339	1.8344	0.279543	0.088753
BS1093	Rywal	roots	medium-inoculated		0.292678	1.39466	0.7117	1.51984	1.62302	0.378279	0.075829
BS1094	Rywal	roots	B. subtilis-inoculated	PS-216 srfA	6.19526	0.635313	1.4344	0.130943	0.237286	2.87575	3.814
BS1095	Rywal	roots	B. subtilis-inoculated	PS-216 srfA	2.92466	0.628957	1.26668	0.718117	1.13369	3.24389	4.53839
BS1096	Rywal	roots	B. subtilis-inoculated	PS-216 srfA	4.79229	0.848842	1.04913	0.727965	1.21994	2.27648	2.15431
BS1097	Rywal	roots	B. subtilis-inoculated	PS-216 srfA	0.952627	0.581973	0.940813	0.664104	1.18424	1.91711	2.61569
BS1098	Rywal	roots	medium-inoculated		0.59576	0.751278	0.684112	0.613069	1.25069	0.603813	0.55148
BS1099	Rywal	roots	medium-inoculated		1.10641	0.644949	0.815326	0.59278	1.0984	0.74164	0.868431
BS1100	Rywal	roots	medium-inoculated		0.606796	0.95961	0.939486	0.921116	1.50617	0.463756	0.964504
BS1101	Rywal	roots	medium-inoculated		0.252972	0.640605	1e-06	0.406492	0.751755	0.819148	0.618794
BS1103	Rywal	roots	noninoculated		1.71963	1.82747	0.591085	0.532425	0.910014	0.146583	0.053212
BS1104	Rywal	roots	noninoculated		0.45726	0.020594	0.811201	1.92953	2.08213	0.200429	0.034358
BS1105	Rywal	roots	noninoculated		1.50434	1.48576	0.731515	0.568938	0.74533	0.2079	0.095975

### Sheet: Statistics
Gene	Group 1	Group 2	p-value	Significance
13-LOX	noninoculated	PS-216	0.0665	ns
13-LOX	noninoculated	PS-216 srfA	0.035	*
13-LOX	noninoculated	PS-216 srfA medium	0.0376923	*
13-LOX	noninoculated	PS-216 medium	0.0576471	ns
13-LOX	PS-216 srfA	PS-216 srfA medium	0.035	*
13-LOX	PS-216 medium	PS-216 srfA	0.035	*
13-LOX	PS-216 medium	PS-216 srfA medium	0.107692	ns
13-LOX	PS-216	PS-216 srfA	0.216829	ns
13-LOX	PS-216	PS-216 srfA medium	0.0827273	ns
13-LOX	PS-216	PS-216 medium	0.0733333	ns
BGLU2	noninoculated	PS-216	0.204615	ns
BGLU2	noninoculated	PS-216 srfA	0.204615	ns
BGLU2	noninoculated	PS-216 srfA medium	0.392292	ns
BGLU2	noninoculated	PS-216 medium	0.256667	ns
BGLU2	PS-216 srfA	PS-216 srfA medium	0.148235	ns
BGLU2	PS-216 medium	PS-216 srfA	0.14	ns
BGLU2	PS-216 medium	PS-216 srfA medium	0.477647	ns
BGLU2	PS-216	PS-216 srfA	0.701094	ns
BGLU2	PS-216	PS-216 srfA medium	0.164	ns
BGLU2	PS-216	PS-216 medium	0.148235	ns
CAB	noninoculated	PS-216	0.189189	ns
CAB	noninoculated	PS-216 srfA	0.646667	ns
CAB	noninoculated	PS-216 srfA medium	0.875	ns
CAB	noninoculated	PS-216 medium	0.565091	ns
CAB	PS-216 srfA	PS-216 srfA medium	0.594407	ns
CAB	PS-216 medium	PS-216 srfA	0.125517	ns
CAB	PS-216 medium	PS-216 srfA medium	0.114074	ns
CAB	PS-216	PS-216 srfA	0.0875	ns
CAB	PS-216	PS-216 srfA medium	0.035	*
CAB	PS-216	PS-216 medium	0.0116667	*
CPI8	noninoculated	PS-216	0.299091	ns
CPI8	noninoculated	PS-216 srfA	0.565091	ns
CPI8	noninoculated	PS-216 srfA medium	0.594407	ns
CPI8	noninoculated	PS-216 medium	0.729254	ns
CPI8	PS-216 srfA	PS-216 srfA medium	0.729254	ns
CPI8	PS-216 medium	PS-216 srfA	0.189189	ns
CPI8	PS-216 medium	PS-216 srfA medium	0.216829	ns
CPI8	PS-216	PS-216 srfA	0.12	ns
CPI8	PS-216	PS-216 srfA medium	0.056875	ns
CPI8	PS-216	PS-216 medium	0.0875	ns
HSP70	noninoculated	PS-216	0.337826	ns
HSP70	noninoculated	PS-216 srfA	0.0663158	ns
HSP70	noninoculated	PS-216 srfA medium	0.722615	ns
HSP70	noninoculated	PS-216 medium	0.529038	ns
HSP70	PS-216 srfA	PS-216 srfA medium	0.148235	ns
HSP70	PS-216 medium	PS-216 srfA	0.0896	ns
HSP70	PS-216 medium	PS-216 srfA medium	0.567368	ns
HSP70	PS-216	PS-216 srfA	0.895797	ns
HSP70	PS-216	PS-216 srfA medium	0.291395	ns
HSP70	PS-216	PS-216 medium	0.407143	ns
PTI5	noninoculated	PS-216	0.0116667	*
PTI5	noninoculated	PS-216 srfA	0.0466667	*
PTI5	noninoculated	PS-216 srfA medium	0.035	*
PTI5	noninoculated	PS-216 medium	0.382766	ns
PTI5	PS-216 srfA	PS-216 srfA medium	0.0661111	ns
PTI5	PS-216 medium	PS-216 srfA	0.0466667	*
PTI5	PS-216 medium	PS-216 srfA medium	0.035	*
PTI5	PS-216	PS-216 srfA	0.635738	ns
PTI5	PS-216	PS-216 srfA medium	0.0116667	*
PTI5	PS-216	PS-216 medium	0.0116667	*
RBOHD	noninoculated	PS-216	0.314222	ns
RBOHD	noninoculated	PS-216 srfA	0.5985	ns
RBOHD	noninoculated	PS-216 srfA medium	0.646667	ns
RBOHD	noninoculated	PS-216 medium	0.943	ns
RBOHD	PS-216 srfA	PS-216 srfA medium	0.567368	ns
RBOHD	PS-216 medium	PS-216 srfA	0.477647	ns
RBOHD	PS-216 medium	PS-216 srfA medium	0.565091	ns
RBOHD	PS-216	PS-216 srfA	0.0116667	*
RBOHD	PS-216	PS-216 srfA medium	0.0116667	*
RBOHD	PS-216	PS-216 medium	0.144516	ns
