## Supplementary material for "An ERF transcription factor PTI5, a novel regulator of endophyte community maintenance in potato": Table S7

### Sheet: Caption
Table S7: Plant stress signaling (PSS) prior knowledge network node information with corresponding RNA-seq differential expression. Only nodes that could be matched to potato geneID via Arabidopis geneID using BLAST+ reciprocal best hit (RBH) search are shown. Potato gene IDs within matching the same nodeID were prioritized based on their expression using the DiNARs script for ID prioritization (…

### Sheet: Transcript Information
# potato geneID	network nodeID	MapMan annotation (https://gomapman.nib.si/)			SKM annotation (https://skm.nib.si/)			contrasts: treatment vs control, filtered (adj.p-val < 0.05)
								RNAseq Exp1						RNA-seq Exp2
geneID	nodeID	BINCODE	NAME	DESCRIPTION	SKM_description	SKM_pathway	node_type	shoots_PS-216_26h	shoots_PS-218_26h	roots_PS-216_2h	roots_PS-218_2h	roots_PS-216_26h	roots_PS-218_26h	roots_PS-216_YFP	roots_PS-218_YFP	roots_PS-218_mKate2	roots_PS-218_YFP__PS-218_mKate2	roots_PS-216_YFP__PS-218_mKate2
Sotub03g017690	4CL	16.2.1.3	secondary metabolism.phenylpropanoids.lignin biosynthesis.4CL	4-coumarate CoA ligase	-	Hormone - Salicylic acid (SA)	PlantCoding	1.06	1.35			1.11	1.05	1.94		2.24	1.63	2.37
Sotub11g028030	AAO	17.1.1.1.12	hormone metabolism.abscisic acid.synthesis-degradation.synthesis.abscisic aldehyde oxidase	Xanthine dehydrogenase/oxidase	aldehyde oxidase	Hormone - Salicylic acid (SA)	PlantCoding	-1.52	-2.22							-2.81	-1.98	-2.95
Sotub04g026480	ABA2	26.22	misc.short chain dehydrogenase/reductase (SDR)	Alcohol dehydrogenase (Fragment)	NAD(P)-binding Rossmann-fold superfamily protein		PlantCoding		-1.72
PGSC0003DMG400005371	ACH	35.1	not assigned.no ontology	Acyl-CoA thioesterase	thioesterase/thiol ester dehydrase-isomerase superfamily protein	Hormone - Jasmonate (JA)	PlantCoding	0.94	0.79
Sotub07g018790	ACO	17.5.1.2	hormone metabolism.ethylene.synthesis-degradation.1-aminocyclopropane-1-carboxylate oxidase	1-aminocyclopropane-1-carboxylate oxidase	1-aminocyclopropane-1-carboxylic acid (ACC) oxidase	Hormone - Ethylene (ET)	PlantCoding	3.53	4.05	2.52	3.4	8.27	6.96		7.47	8.97	6.78	7.68
Sotub08g009730	ACS	17.5.1.1	hormone metabolism.ethylene.synthesis-degradation.1-aminocyclopropane-1-carboxylate synthase	1-aminocyclopropane-1-carboxylate synthase	1-aminocyclopropane-1-carboxylic acid (ACC) synthase	Hormone - Ethylene (ET)	PlantCoding	2.75	3.11			2.34	1.98		3.67	3.26	2.59
Sotub10g008540	ACX	11.9.4.2	lipid metabolism.lipid degradation.beta-oxidation.acyl CoA DH	Acyl-CoA oxidase 6	acyl-CoA oxidase	Hormone - Jasmonate (JA)	PlantCoding	2.25	2.96			1.87	2.91	1.65	1.76	2.33	2.07	1.77
Sotub09g007480	ADK	23.3.2.1	nucleotide metabolism.salvage.nucleoside kinases.adenosine kinase	Adenosine kinase	adenosine kinase 1,2	Hormone - Cytokinins (CK)	PlantCoding	-1.42	-2.15			-4.98	-8.13	-6.68	-4.2	-7.12	-7.17	-5.72
Sotub06g031090	ADT	13.1.6.3.1	amino acid metabolism.synthesis.aromatic aa.phenylalanine.arogenate dehydratase / prephenate dehydratase	Prephenate dehydratase	arogenate dehydratase 1,2,3,4,5,6	Hormone - Salicylic acid (SA)	PlantCoding	2.87	3.13					1.41	1.54	2.39	1.31	1.69
Sotub06g028680	AGO1	27.3.36	RNA.regulation of transcription.argonaute transcription factor family	ARGONAUTE 1	argonaute, stabilizer of iron transporter SufD / Polynucleotidyl transferase	Regulation - Silencing	PlantCoding			0.98	0.82	1.54	0.96
Sotub04g007630	AHK2,3,4	17.4.2	hormone metabolism.cytokinin.signal transduction	Histidine kinase 2	histidine kinase 2,3,4	Hormone - Cytokinins (CK)	PlantCoding	-0.64	-0.63		-1.38	-1.9	-1.86	-1.76	-3.18	-3.01	-2.34	-2.33
Sotub01g022470	AHP	30.1	signalling.phosphorelay	Histidine-containing phosphotransfer protein	histidine-containing phosphotransfer protein	Hormone - Cytokinins (CK)	PlantCoding	0.54				1.09	0.48					0.82
Sotub12g009260	AIM1	11.9.4.9	lipid metabolism.lipid degradation.beta-oxidation.multifunctional	Fatty acid oxidation complex subunit alpha 1	-	Hormone - Salicylic acid (SA)	PlantCoding	1.57	2.21
Sotub10g028560	AMI1	29.3.3	protein.targeting.chloroplast	Glutamyl-tRNA(Gln) amidotransferase subunit A	amidase 1	Hormone - Auxins (AUX)	PlantCoding		-1.23	-1.7	-1.42	-2.96	-0.74
Sotub02g028860	AOC	17.7.1.4	hormone metabolism.jasmonate.synthesis-degradation.allene oxidase cyclase	Allene oxide cyclase	allene oxide cyclase 1,2,3,4	Hormone - Jasmonate (JA)	PlantCoding					-1.61	-2.34				-1.54	-2.12
Sotub11g026710	AOS	17.7.1.3	hormone metabolism.jasmonate.synthesis-degradation.allene oxidase synthase	Allene oxide synthase	hydroperoxide dehydratase	Hormone - Jasmonate (JA)	PlantCoding	2.47	3.1		-1.56
PGSC0003DMG400021527	APT	23.3.1.1	nucleotide metabolism.salvage.phosphoribosyltransferases.adenine phosphoribosyltransferase (APRT)	Adenine phosphoribosyltransferase	adenosine phosphoribosyltransferase 1,2,3,4,5	Hormone - Cytokinins (CK)	PlantCoding					-0.79	-1.37	-0.66	-0.85	-1.05	-1.17	-0.81
PGSC0003DMG400030063	APX	21.2.1	redox.ascorbate and glutathione.ascorbate	Ascorbate peroxidase	ascorbate peroxidase 1,2,3,4,5,6	Signalling - Reactive oxygen species (ROS)	PlantCoding					-0.97	-1.65	-1.13	-1.17	-1.6	-1.32	-1.16
Sotub10g021430	ARR-A	27.3.5	RNA.regulation of transcription.ARR	Two-component response regulator ARR3	type-A Arabidopsis Response Regulators	Hormone - Cytokinins (CK)	PlantCoding	-2.49	-4.32					-2.09	-1.14	-1.57	-2.42	-1.31
Sotub05g015260	ARR-B	27.3.5	RNA.regulation of transcription.ARR	Response regulator 11	type-B Arabidopsis Response Regulators	Hormone - Cytokinins (CK)	PlantCoding					-2.18	-1.81
Sotub01g049060	ASK	29.5.11.4.3.1	protein.degradation.ubiquitin.E3.SCF.SKP	S-phase kinase-associated protein 1A	S phase kinase-associated protein	Degradation - Ubiquitination	PlantCoding	0.84	0.74	0.98	0.76	0.92	0.77	0.65	0.71	0.59	0.62	0.69
Sotub06g016970	AUX/IAA	27.3.40	RNA.regulation of transcription.AUX/IAA family	Auxin responsive protein	indole-3-acetic acid inducible	Hormone - Auxins (AUX)	PlantCoding		-1.48		2.32	2.64	3.03		3.05	2.38	1.94	2.38
Sotub01g042020	BAK1	20.1.2	stress.biotic.receptors	Receptor-like serine/threonine-protein kinase At1g78530	BRI1-associated receptor kinase; somatic embryogenesis receptor-like kinase 3	Hormone - Brassinosteroids (BS)	PlantCoding	1.94	2.5			0.89	0.8			1.14		0.77
Sotub04g019700	BETA-OHASE	26.1	misc.cytochrome P450	Cytochrome P450 CYP97A16	beta-carotene hydroxylase		PlantCoding	-1.44	-1.53
Sotub04g025630	BRI1	17.3.2.1	hormone metabolism.brassinosteroid.signal transduction.BRI	Receptor-like kinase	Leucine-rich receptor-like protein kinase family protein	Hormone - Brassinosteroids (BS)	PlantCoding
Sotub01g028310	BSK	29.4.1.52	protein.postranslational modification.kinase.receptor like cytoplasmatic kinase II	Receptor-like kinase	BR-signaling kinase	Hormone - Brassinosteroids (BS)	PlantCoding	-0.72	-0.69		-1.04	-0.97	-1.92		-1.92	-2.15	-1.64	-3.02
Sotub11g025820	bZIP21	27.3.35	RNA.regulation of transcription.bZIP transcription factor family	BZIP transcription factor	bZIP transcription factor family protein	Hormone - Salicylic acid (SA)	PlantCoding							1.25		1.07
Sotub07g025600	C19-GA2ox	17.6.1.13	hormone metabolism.gibberelin.synthesis-degradation.GA2 oxidase	Gibberellin 2-oxidase	gibberellin 2-oxidase 1,2,3,4,6	Hormone - Gibberellin (GA)	PlantCoding		4.37	4.2	5.38	6.11	5.35
Sotub04g020530	CAMTA3	17.5.3	hormone metabolism.ethylene.induced-regulated-responsive-activated	Calmodulin-binding transcription activator 3	calmodulin-binding transcription activator 3	Signalling - Calcium	PlantCoding	1.62	1.75			2.13	1.91	1.19	0.91	1.73	1.32	1.56
Sotub04g035910	CAT	21.6	redox.dismutases and catalases	Catalase	catalase	Signalling - Reactive oxygen species (ROS)	PlantCoding		1.82			3.53	4.34	2.09	2.7	3.13	2.97	2.83
Sotub08g007070	CAU1	25	C1-metabolism	Protein arginine N-methyltransferase	Calcium Underaccumulation 1		PlantCoding	-1.1	-1.21			-1.58	-2.22	-1.79		-1.77		-2.33
Sotub10g017440	CDPK	30.3	signalling.calcium	Calcium-dependent protein kinase	calmodulin-domain protein kinase	Signalling - Calcium	PlantCoding	1.95	2.53			1.79	1.36			1.1	0.66	0.76
Sotub01g025230	CKX	17.4.1	hormone metabolism.cytokinin.synthesis-degradation	Cytokinin oxidase/dehydrogenase	cytokinin oxidase/dehydrogenase	Hormone - Cytokinins (CK)	PlantCoding	2.32	2.92		2.59	3.86	2.32		4.41	4.4	3.19	5.2
Sotub02g034450	CM	13.1.6.2.1	amino acid metabolism.synthesis.aromatic aa.phenylalanine and tyrosine.chorismate mutase	Chorismate mutase 1	chorismate mutase 1,2,3	Hormone - Salicylic acid (SA)	PlantCoding	3.03	3.38			1.08	0.68			1.12	0.96	1.01
Sotub10g018180	CML	30.3	signalling.calcium	Calmodulin-like protein	calmodulin related	Signalling - Calcium	PlantCoding		1.35						1.08	1.57		1.54
Sotub05g025280	COI1	29.5.11.4.3.2	protein.degradation.ubiquitin.E3.SCF.FBOX	Auxin signaling F-box 1 (Fragment)	Coronatine insensitive 1	Hormone - Jasmonate (JA)	PlantCoding		0.43
Sotub09g005400	CPIP	20.2.1	stress.abiotic.heat	Chaperone protein dnaJ	DNAJ heat shock family protein	Signalling - Heat-shock proteins (HSPs)	PlantCoding		0.39			-0.84	-0.36
Sotub01g038210	CRT	30.3	signalling.calcium	Calreticulin 2 calcium-binding protein	calreticulin 1,2,3	Signalling - Calcium	PlantCoding		-0.72			-2.36	-3.86	-2.19	-3.29	-4.01	-3.47	-3.2
Sotub09g011220	CTR	29.4	protein.postranslational modification	Protein kinase	Protein kinase superfamily protein	Hormone - Ethylene (ET)	PlantCoding	0.86	1.65			0.94	1.19			1.15	1.1	0.85
Sotub04g020700	CTS	34.16	transport.ABC transporters and multidrug resistance systems	Uncharacterized ABC transporter ATP-binding protein sll0182	ATP-binding cassette D1	Hormone - Jasmonate (JA)	PlantCoding		1.08			1.23	1.13
Sotub01g021180	CUL	29.5.11.4.3.3	protein.degradation.ubiquitin.E3.SCF.cullin	Ubiquitin-protein ligase Cullin 4	cullin	Degradation - Ubiquitination	PlantCoding	0.64	1.11			0.97	0.47
Sotub05g021840	CYP73A5	16.2.1.2	secondary metabolism.phenylpropanoids.lignin biosynthesis.C4H	Cytochrome P450 cinnamate 4-hydroxylase	cinnamate-4-hydroxylase		PlantCoding			2.49	2.89	4.12	2.99	2.64	3.97	4.51	3.46	4.9
Sotub06g031170	CYP94	26.1	misc.cytochrome P450	Cytochrome P450	cytochrome P450, family 94, subfamily C, polypeptide 1,3	Hormone - Jasmonate (JA)	PlantCoding			2.55	2.34	4.25	3.05		3.42	3.52	3.04	3.15
Sotub04g030860	D14	26.3.5	misc.gluco-, galacto- and mannosidases.glycosyl hydrolase family 5	Hydrolase alpha/beta fold family protein expressed	alpha/beta-Hydrolases superfamily protein	Hormone - Strigolactones (SL)	PlantCoding	2.94	3.41							1.59	1.99	1.51
Sotub11g010160	DCL2,4	27.1.20	RNA.processing.degradation dicer	Ribonuclease 3-like protein 3	Dicer-like proteins	Regulation - Silencing	PlantCoding	-1.65	-1.26
Sotub11g008520	DELLA	27.3.21	RNA.regulation of transcription.GRAS transcription factor family	GAI-like protein 1 (Fragment)	GRAS transcription factor family protein	Hormone - Gibberellin (GA)	PlantCoding		-0.91		-1.35	-1.25	-0.19	-0.88		-0.94
Sotub01g021980	DXPS2	16.1.1.1	secondary metabolism.isoprenoids.non-mevalonate pathway.DXS	1-deoxy-D-xylulose 5-phosphate synthase 1	1-deoxy-D-xylulose-5-phosphate synthase	Secondary metabolism - Terpenoids	PlantCoding	-1.1	-1.61			-1.63	0.51
Sotub12g008360	EBF	29.5.11.4.3.2	protein.degradation.ubiquitin.E3.SCF.FBOX	SCF E3 ubiquitin ligase complex F-box protein grrA	EIN3-binding F box protein 1,2	Hormone - Ethylene (ET)	PlantCoding								1.02	1.59		0.93
Sotub03g006160	EIF4E1	29.2.3	protein.synthesis.initiation	Eukaryotic translation initiation factor 4E	eukaryotic translation initiation factor 4E	Regulation - Transcription & Translation	PlantCoding		-1.03			-1.4	-1.52			-1.82	-1.18	-0.93
Sotub08g007860	EIJP1	29.6	protein.folding	Tsi1-interacting protein TSIP1	EDS1 INTERACTING J PROTEIN 1	Signalling - Heat-shock proteins (HSPs)	PlantCoding	2.13	2.57			1.26	2.32
Sotub01g034310	EIN3(like)	27.3.19	RNA.regulation of transcription.EIN3-like (EIL) transcription factor family	Ethylene insensitive 3 class transcription factor	EIN3 and EIN3-like transcription factors	Hormone - Ethylene (ET)	PlantCoding	2.1	2.52	0.98	1.24	3.46	3.35	2.25	3.03	2.85	2.68	3.02
Sotub04g016890	EIN5	27.1.19	RNA.processing.ribonucleases	5&apos-3&apos exoribonuclease 4	exoribonuclease 4	Hormone - Ethylene (ET)	PlantCoding	0.69	1.04			1.49	1.6			1.09
Sotub09g015580	ELI5	16.4.1	secondary metabolism.N misc.alkaloid-like	Aromatic L-amino acid decarboxylase	Pyridoxal phosphate (PLP)-dependent transferases superfamily protein	Primary metabolism - Amino-acids	PlantCoding
Sotub05g023530	ERF/EDF	17.5.2	hormone metabolism.ethylene.signal transduction	Ethylene-responsive transcription factor 1A	ERF/EDF family, RAV/TEM related	Hormone - Ethylene (ET)	PlantCoding	7.3	8.71			3.25	4		3.38	3.3	2.95	3.28
Sotub05g023530	ERF1	17.5.2	hormone metabolism.ethylene.signal transduction	Ethylene-responsive transcription factor 1A	ethylene response factor 1 (1A and 1B)	Hormone - Ethylene (ET)	PlantCoding	7.3	8.71			3.25	4		3.38	3.3	2.95	3.28
Sotub12g006350	ETR	17.5.2	hormone metabolism.ethylene.signal transduction	Ethylene receptor	ethylene receptor	Hormone - Ethylene (ET)	PlantCoding	1.15	1.85			1.17	1.53		1.29	1.67	1.26	1.34
Sotub09g029880	FKBP65	31.3.1	cell.cycle.peptidylprolyl isomerase	Peptidyl-prolyl cis-trans isomerase	FKBP-type peptidyl-prolyl cis-trans isomerase family protein	Signalling - Heat-shock proteins (HSPs)	PlantCoding		-2.28						2.91
Sotub02g017300	FLS2	30.2.12	signalling.receptor kinases.leucine rich repeat XII	G-type lectin S-receptor-like serine/threonine-protein kinase At1g61490	Leucine-rich receptor-like protein kinase family protein; PRR protein flagellin sensing 2	Signalling - Perception and resistance genes	PlantCoding								2.29	2.06		2.41
Sotub06g008680	GID	17.6.2	hormone metabolism.gibberelin.signal transduction	GID1-like gibberellin receptor	gibberellin (GA) receptor	Hormone - Gibberellin (GA)	PlantCoding	1.69	2.23			1.43	2.26	1.02	1.21	1.36	1.69	1.29
Sotub07g021700	GRX480	21.4	redox.glutaredoxins	Glutaredoxin	glutaredoxin	Signalling - Reactive oxygen species (ROS)	PlantCoding	4.03	5.09	2.01	2.92	3.35	3.47	2.71	4.48	4.05	3.48	4.42
Sotub09g015620	GSNO	5.3	fermentation.ADH	Alcohol dehydrogenase	GroES-like zinc-binding dehydrogenase family protein	Hormone - Salicylic acid (SA)	PlantCoding		-0.57			-0.67	-0.84			-0.92	-0.95	-0.94
Sotub09g022260	GST	26.9	misc.glutathione S transferases	Glutathione S-transferase	glutathione S-transferase	Signalling - Reactive oxygen species (ROS)	PlantCoding					1.98	2.15	2.48	3.56	4.35	4.34	3.69
Sotub02g014610	HMA	34.12	transport.metal	Copper-transporting ATPase	copper-exporting ATPase	Hormone - Ethylene (ET)	PlantCoding	2.44	2.85			1.41	1.48			1.36	1.14	0.81
Sotub07g017930	HSP90	20.2.1	stress.abiotic.heat	Chaperone protein htpG	heat shock protein 90	Signalling - Heat-shock proteins (HSPs)	PlantCoding	-0.98	-0.7			-1.95	-2.25	-1.88	-1.9	-2.54	-2.51	-2.62
Sotub04g007070	IAR	34.12	transport.metal	Zinc transporter	IAA-alanine resistance protein	Hormone - Auxins (AUX)	PlantCoding					-0.86	-0.4		-1.36	-1.53	-0.83	-1.29
Sotub06g018160	ILR1	17.2.1	hormone metabolism.auxin.synthesis-degradation	Iaa-amino acid hydrolase 4	Peptidase M20/M25/M40 family protein	Hormone - Auxins (AUX)	PlantCoding	-1.26	-1.79		-1.83	-4.25	-2.21
Sotub12g005220	IPT	27.1	RNA.processing	tRNA dimethylallyltransferase	isopentenyltransferase	Hormone - Cytokinins (CK)	PlantCoding
Sotub01g046610	ISPH	16.1.1.7	secondary metabolism.isoprenoids.non-mevalonate pathway.HDR	4-hydroxy-3-methylbut-2-enyl diphosphate reductase	4-hydroxy-3-methylbut-2-enyl diphosphate reductase	Hormone - Cytokinins (CK)	PlantCoding					0.85	1.6	0.92	1.36	1.46	1.27	1.22
Sotub06g034420	JAM	27.3.6	RNA.regulation of transcription.basic helix-loop-helix family (bHLH)	BHLH transcription factor	jasmonate associated MYC2 like	Hormone - Jasmonate (JA)	PlantCoding	1.6	1.49			0.63	0.48			1.17
Sotub01g033030	JAR	17.2.3	hormone metabolism.auxin.induced-regulated-responsive-activated	Indole-3-acetic acid-amido synthetase GH3.8	Auxin-responsive GH3 family protein	Hormone - Jasmonate (JA)	PlantCoding		1.57			1.71	2.31		1.14	1.61	1.49	1.43
Sotub05g027960	JAT2	34.16	transport.ABC transporters and multidrug resistance systems	ABC transporter G family member 1	ABC-2 type transporter family protein	Hormone - Jasmonate (JA)	PlantCoding		10.34			-2.15	-0.36	-1.5	-1.55	-1.27		-1.5
Sotub01g028290	KAO1,2	26.1	misc.cytochrome P450	Cytochrome P450 ent-kaurenoic acid oxidase	ent-kaurenoic acid oxidase 1,2	Hormone - Gibberellin (GA)	PlantCoding				-0.99						1.05
Sotub09g027790	KAT	13.2.4	amino acid metabolism.degradation.branched chain group	3-ketoacyl CoA thiolase 2	acetyl-CoA acyltransferase	Hormone - Jasmonate (JA)	PlantCoding	2.75	3.73			1.86	3.12	1.93	1.92	2.47	2.51	2.03
Sotub04g032790	KO	17.6.1.3	hormone metabolism.gibberelin.synthesis-degradation.ent-kaurene oxidase	Cytochrome P450	ent-kaurene oxidase	Hormone - Gibberellin (GA)	PlantCoding		1.23
Sotub10g021190	LCY1	16.1.4.5	secondary metabolism.isoprenoids.carotenoids.lycopene beta cyclase	Beta-lycopene cyclase	lycopene cyclase		PlantCoding		-1.38
Sotub04g034670	LOG	13.2.3.5.1	amino acid metabolism.degradation.aspartate family.lysine.lysine decarboxylase	Cytokinin riboside 5&apos;-monophosphate phosphoribohydrolase LOG	cytokinin riboside 5'-monophosphate phosphoribohydrolase	Hormone - Cytokinins (CK)	PlantCoding	2.65	3.21			3.55	4.29			2.99
Sotub03g034620	LOX	17.7.1.2	hormone metabolism.jasmonate.synthesis-degradation.lipoxygenase	Lipoxygenase	lipoxygenase	Hormone - Jasmonate (JA)	PlantCoding	2.63	3.53		2.62	3.41	2.62	5.65	6.22	6.68	5.26	7.1
Sotub08g012670	MAX1	26.1	misc.cytochrome P450	Cytochrome P450	cytochrome P450, family 711, subfamily A, polypeptide 1; more axillary branches 1	Hormone - Strigolactones (SL)	PlantCoding
Sotub12g006880	MAX2	29.5.11.4.3.2	protein.degradation.ubiquitin.E3.SCF.FBOX	SCF E3 ubiquitin ligase complex F-box protein grrA	E3 ubiquitin ligase SCF complex F-box subunit; more axillary branches 2	Signalling - Perception and resistance genes	PlantCoding	1.2	1.1			1.37	1.98				1.48
Sotub12g031400	MFP	11.9.4.9	lipid metabolism.lipid degradation.beta-oxidation.multifunctional	Fatty acid oxidation complex subunit alpha 1	enoyl-CoA hydratase/3-hydroxyacyl-CoA dehydrogenase	Hormone - Jasmonate (JA)	PlantCoding	2.55	3.49			2.05	2.68	1.88	1.64	2.09	1.98	1.62
Sotub03g015790	MIND1	31.2.5	cell.division.plastid	Septum site-determining protein MinD	division-related factor MinD	Secondary metabolism - Terpenoids	PlantCoding		-0.63					-2.19
Sotub03g030600	MOS	29.3.1	protein.targeting.nucleus	Nucleoporin (Fragment)	importin-alpha isoform (IMPA/MOS)	Hormone - Salicylic acid (SA)	PlantCoding					-0.75	-2.04	-1.37	-1.65	-1.89	-1.73	-1.35
PGSC0003DMG400030058	MPK3,6	29.4	protein.postranslational modification	MAP kinase	mitogen-activated protein (MAP) kinase 3,6	Signalling - MAP kinases (MAPKs)	PlantCoding	1.8	2.29					2.1	3.01	3.68	1.91	3.49
Sotub01g032370	MPK4	29.4	protein.postranslational modification	Mitogen-activated protein kinase 4	mitogen-activated protein (MAP) kinase 4	Signalling - MAP kinases (MAPKs)	PlantCoding		1.77			1.68	0.68		1.15	1.55		1.36
Sotub10g026610	MS	13.1.3.4.3	amino acid metabolism.synthesis.aspartate family.methionine.methionine synthase	5-methyltetrahydropteroyltriglutamate--homocysteine methyltransferase	Methionine Synthase	Hormone - Ethylene (ET)	PlantCoding							-1.77	-2.49	-2.4	-2.01	-2.18
Sotub01g036540	MVK	16.1.2.4	secondary metabolism.isoprenoids.mevalonate pathway.mevalonate kinase	Mevalonate kinase	mevalonate kinase	Secondary metabolism - Isoprenoids	PlantCoding					1.89	0.62					0.66
Sotub07g011600	NPR1	27.3.61	RNA.regulation of transcription.NPR1/NIM1	NPR1 protein (Fragment)	nonexpresser of PR genes	Hormone - Salicylic acid (SA)	PlantCoding	1.08	1.51
Sotub02g015550	NPR3	27.3.61	RNA.regulation of transcription.NPR1/NIM1	NPR1-2 protein (Fragment)	NPR1-like protein 3	Hormone - Salicylic acid (SA)	PlantCoding	1.46	1.87			2	1.11	1.56	1.86	2.19	1.36	1.75
Sotub10g025360	OMR1	13.1.4.5.1	amino acid metabolism.synthesis.branched chain group.isoleucine specific.threonine ammonia-lyase	Threonine dehydratase biosynthetic	threonine ammonia-lyase	Hormone - Jasmonate (JA)	PlantCoding		-0.86	1.21	0.92						-0.66
Sotub12g027780	OPCL1	16.2.1.3	secondary metabolism.phenylpropanoids.lignin biosynthesis.4CL	4-coumarate-coa ligase	OPC-8:0 CoA ligase1	Hormone - Jasmonate (JA)	PlantCoding	1.18	1.49	-1.27	-1.63							-1.55
PGSC0003DMG402018777	OPR	17.7.1.5	hormone metabolism.jasmonate.synthesis-degradation.12-oxophytodienoate reductase 3	LEDI-5c protein	12-oxophytodienoic acid reductase	Hormone - Jasmonate (JA)	PlantCoding	5.78	6.5			1.41	2.29		1.77	2.13	2.43	1.29
Sotub04g021940	PA	13.1.1.2.1	amino acid metabolism.synthesis.central amino acid metabolism.aspartate.aspartate aminotransferase	Aspartate aminotransferase	aspartate aminotransferase	Hormone - Salicylic acid (SA)	PlantCoding	3.4	3.77			2.62	1.37	1.35	1.56	2	1.82	1.79
Sotub12g008860	PAA2	29.5.11.20	protein.degradation.ubiquitin.proteasom	Proteasome subunit alpha type	20S proteasome alpha subunit A	Degradation - Ubiquitination	PlantCoding					-1.11	0.02	-0.83
Sotub09g007460	PAL	16.2.1.1	secondary metabolism.phenylpropanoids.lignin biosynthesis.PAL	Phenylalanine ammonia-lyase	phenylalanine ammonia-lyase 1,2,3,4	Hormone - Salicylic acid (SA)	PlantCoding	1.67	1.73			2.2	1.18	2.26	2.12	3.04	1.62	3.12
Sotub03g034210	PDS	16.1.4.2	secondary metabolism.isoprenoids.carotenoids.phytoene dehydrogenase	Phytoene desaturase	phytoene desaturase 3		PlantCoding	-0.71								1.14
Sotub05g025680	PP2C	17.1.2	hormone metabolism.abscisic acid.signal transduction	Integrin-linked kinase-associated serine/threonine phosphatase 2C	protein phosphatase 2C	Stress - Waterlogging	PlantCoding	2.32	3.74	-1.62		-2.12	-0.76
PGSC0003DMG400026855	PR3	20.1.7.3	stress.biotic.PR-proteins.PR3/4/8/11 (chitinases and chitin binding proteins)	Endochitinase 4	basic chitinase	Hormone - Ethylene (ET)	PlantCoding	7.29	7.84			3.39	3.15	2.32	2.38	3.26	3.29	2.59
Sotub01g034760	PR4	20.1.7	stress.biotic.PR-proteins	Chitinase (Fragment)	pathogenesis-related 4	Hormone - Ethylene (ET)	PlantCoding	6.5	6.9			1.11	1.7	0.94	1.26	1.68	1.29	1.44
PGSC0003DMG400020505	PSAK	29.5.11.4.3.2	protein.degradation.ubiquitin.E3.SCF.FBOX	Photosystem I reaction center subunit X psaK	photosystem I subunit K	Primary metabolism - Photosynthesis	PlantCoding		-2.92			-1.62	0.04
Sotub05g025080	PYL	20.1	stress.biotic	Abscisic acid receptor PYL6	regulatory components of ABA receptor family protein	Signalling - Other	PlantCoding
Sotub09g019890	RANGAP	30.5	signalling.G-proteins	Ran GTPase-activating protein 1	RAN GTPase activating protein	Signalling - Perception and resistance genes	PlantCoding	-1.09	-1.78			-1.82	-2.52	-1.89	-3.05	-3.27	-2.13	-3.06
Sotub11g029010	RAR1	20.1.7	stress.biotic.PR-proteins	Cysteine and histidine-rich domain-containing protein 1	resistance signalling protein, cysteine and histidine-rich domain-containing protein	Signalling - Perception and resistance genes	PlantCoding	-0.57	-0.67			-1.53	-1.51					-1.57
Sotub03g009830	RBC	1.3.2	PS.calvin cycle.rubisco small subunit	Ribulose bisphosphate carboxylase small chain	ribulose-bisphosphate carboxylase	Primary metabolism - Photosynthesis	PlantCoding	-1.35	-2.48
Sotub01g037380	RBOH	20.1.1	stress.biotic.respiratory burst	Respiratory burst oxidase-like protein	NADPH oxidase	Signalling - Reactive oxygen species (ROS)	PlantCoding			3.03	3.88	5.69	4.52	3.68	4.91	5.52	3.78	5.67
Sotub06g021970	RBX	29.5.11.4.2	protein.degradation.ubiquitin.E3.RING	RING-box protein	RING-box	Degradation - Ubiquitination	PlantCoding	0.57
Sotub04g012000	RDR1,6	27.2	RNA.transcription	RNA-dependent RNA polymerase 6	RNA-dependent RNA polymerases	Regulation - Silencing	PlantCoding		-1.02			-2.35	-0.1
Sotub04g012000	RDR6	27.2	RNA.transcription	RNA-dependent RNA polymerase 6	RNA-dependent RNA polymerase 6	Regulation - Silencing	PlantCoding		-1.02			-2.35	-0.1
Sotub10g016280	RH8	28.1	DNA.synthesis/chromatin structure	ATP-dependent RNA Helicase	RNAhelicase-like 8 (DEAD/DEAH box helicase)	Regulation - Silencing	PlantCoding		0.51		-1.12			-1.12	-0.92
Sotub08g013210	SAGT	26.2	misc.UDP glucosyl and glucoronyl transferases	UDP-glucose glucosyltransferase	UDP-glucosyltransferase	Hormone - Salicylic acid (SA)	PlantCoding	2.29	3.91							10.19	9.73
Sotub01g038880	SAMS	13.1.3.4.11	amino acid metabolism.synthesis.aspartate family.methionine.S-adenosylmethionine synthetase	S-adenosylmethionine synthase	S-adenosylmethionine (SAM) synthetase	Hormone - Ethylene (ET)	PlantCoding			1.51	1.13	1.78	0.88	0.98				0.8
Sotub06g005020	SCL14	27.3.21	RNA.regulation of transcription.GRAS transcription factor family	GRAS family transcription factor	scarecrow-like 14; GRAS family transcription factor	Regulation - Transcription & Translation	PlantCoding	4.14	5.07
Sotub03g012020	SGT1	29.4	protein.postranslational modification	SGT1	SGT1 protein binding; suppressor of the g2 allelle of SKP1	Signalling - Perception and resistance genes	PlantCoding	0.67	0.92			0.99	0.15
Sotub05g005910	SIK1	29.4.1	protein.postranslational modification.kinase	Serine/threonine kinase 24	Protein kinase superfamily protein	Signalling - Growth	PlantCoding
Sotub02g032470	SNRK2	29.4.1	protein.postranslational modification.kinase	Serine-threonine protein kinase	Protein kinase superfamily protein, SNF1-RELATED PROTEIN KINASE 2.8	Hormone - Abscisic acid (ABA)	PlantCoding	1.65	2.16			0.98	1.84		1.43	1.2	1.09	1.27
Sotub08g025380	SOD	15.2	metal handling.binding, chelation and storage	Cu/Zn-superoxide dismutase copper chaperone	superoxide dismutase	Signalling - Reactive oxygen species (ROS)	PlantCoding	-0.78	-0.88			-1	-0.97			-1.48		-1.23
Sotub03g031990	TDX	21.1	redox.thioredoxin	Thioredoxin h	tetracopeptide domain-containing thioredoxin	Signalling - Reactive oxygen species (ROS)	PlantCoding					-1.29	-0.82		-1.25	-1.27	-1.01
Sotub10g022550	TGA2,5,6	27.3.35	RNA.regulation of transcription.bZIP transcription factor family	BZIP transcription factor	TGACG sequence-specific binding protein	Hormone - Salicylic acid (SA)	PlantCoding	3.58	4.3		0.92	3.14	3.09	2.26	2.85	3.62	2.79	2.86
Sotub06g034990	TIR1	17.2.2	hormone metabolism.auxin.signal transduction	Auxin signaling F-box 1 (Fragment)	F-box/RNI-like superfamily protein	Hormone - Auxins (AUX)	PlantCoding		-0.91							-1.8	-1.22
Sotub01g044020	TOR	33.30.1	development.multitarget.target of rapamycin	Serine/threonine-protein kinase TEL1	Target Of Rapamycin	Primary metabolism - Photosynthesis	PlantCoding			0.9
Sotub07g007310	TYRAAT1,2	13.1.6.4	amino acid metabolism.synthesis.aromatic aa.tyrosine	Prephenate dehydrogenase family protein	arogenate dehydrogenase		PlantCoding	2.43	2.62			1.38	1.57	2.28	3.12	3.13	1.81	2.2
Sotub04g019610	VDE1	16.1.4.21	secondary metabolism.isoprenoids.carotenoids.violaxanthin de-epoxidase	Violaxanthin de-epoxidase (Fragment)	non-photochemical quenching 1		PlantCoding	-1.29	-2.19			-2.75	-0.68
Sotub07g008060	XTH	10.6.2	cell wall.degradation.mannan-xylose-arabinose-fucose	Xyloglucan endotransglucosylase/hydrolase 3	xyloglucan endotransglucosylase	Hormone - Brassinosteroids (BS)	PlantCoding	3.97	4.81			5.19	4.68
Sotub01g035320	ZDS1	16.1.4.3	secondary metabolism.isoprenoids.carotenoids.zeta-carotene desaturase	Zeta-carotene desaturase	zeta-carotene desaturase		PlantCoding	-0.8				0.9	1.02					0.86
Sotub02g031970	ZEP	17.1.1.1.1	hormone metabolism.abscisic acid.synthesis-degradation.synthesis.zeaxanthin epoxidase	Zeaxanthin epoxidase chloroplastic	zeaxanthin epoxidase		PlantCoding		-2.06			1.26	0.35
