## Supplementary material for "An ERF transcription factor PTI5, a novel regulator of endophyte community maintenance in potato": Table S8

### Sheet: Caption
Table S8: The amount of biofilm formation on potato roots for non-transgenic (NT) and shPTI5 plants. The amount of biofilm was determined after 2-h and 26-h incubation in B. subtilis PS-218 YFP culture of high density (107 CFU/ml) by measuring mean intensity of YFP fluorescence on confocal images (ROI) in LAS X software (Leica). Statistically significant differences were determined by Welch’s t-t…

### Sheet: 2h
NT
Plant	Root	ROI	Mean intensity
P1	1	1	2.81
P1	1	2	2.76
P1	1	3	1.68
P1	1	4	1.89
P1	2	1	4.95
P1	2	2	7.55
P1	2	3	5.27
P1	2	4	5.5
P2	1	1	8.62
P2	1	2	9.08
P2	1	3	8.89
P2	2	1	3.75
P2	2	2	3.81
P2	3	1	10.42
P2	3	2	9.4
P2	4	1	11.72
P2	4	2	13.34
					t test
shPTI5 L2					NT vs shPTI5 L2
Plant	Root	ROI	Mean intensity		0.427334
P1	1	1	1.67
P1	1	2	1.8
P1	1	3	1.87
P2	1	1	5.96
P2	1	2	6.1
P2	1	3	9.28
P2	2	1	8.67
P2	2	2	9.41
P2	2	3	11.49
P2	3	1	9.69
P2	3	2	9.05
P2	4	1	12.26
P2	4	2	10.75
P2	4	3	11.43
P2	5	1	10.76
P2	5	2	9.71
P2	5	3	10.59
P2	5	4	9.49
P3	1	1	3.44
P3	1	2	5.46
P3	1	3	3.35
P3	1	4	2.56
shPTI5 L6					NT vs shPTI5 L6
Plant	Root	ROI	Mean intensity		0.161671
P1	1	1	2.12
P1	2	1	3.12
P1	2	2	3.17
P1	3	1	2.97
P1	3	2	3.27
P1	4	1	3.61
P1	4	2	4.49
P1	4	3	3.7
P2	1	1	7.45
P2	1	2	10.96
P2	1	3	7.7
P2	2	1	3.33
P2	2	2	3.39
P2	2	3	3.58
P2	3	1	6.11
P2	3	2	6.76
P2	3	3	9.47

### Sheet: 26h
NT
Plant	Root	ROI	Mean intensity
P1	1	1	22.07
P1	1	2	9.23
P1	2	1	7
P1	2	2	17.63
P1	2	3	9.21
P1	2	4	14.01
P1	3	1	14.67
P1	3	2	20.89
P1	3	3	19.23
P1	4	1	38.89
P1	4	2	30.21
P1	4	3	33.37
P1	5	1	37.98
P1	5	2	64.86
P1	6	1	7.72
P1	6	2	16.05
					t test
shPTI5 L2					NT vs shPTI5 L2
Plant	Root	ROI	Mean intensity		0.71539
P1	1	1	14.71
P1	1	2	36.13
P1	1	3	44.06
P1	2	1	25.14
P1	2	2	18.06
P1	2	3	51.28
P1	3	1	11.09
P1	3	2	11.17
P1	3	3	20.87
P1	3	4	17.32
P1	4	1	17.71
P1	4	2	24.35
P1	4	3	7.72
P1	5	1	16.07
P1	5	2	12.59
P1	5	3	5.31
shPTI5 L6					NT vs shPTI5 L6
Plant	Root	ROI	Mean intensity		0.0966624
P1	1	1	18.87
P1	1	2	20.07
P1	1	3	27.42
P1	1	4	14.34
P1	1	5	20.19
P1	2	1	8.75
P1	2	2	11.14
P1	2	3	6.93
P1	2	4	13.39
P1	2	5	25.74
P1	2	6	20.84
P1	3	1	15.37
P1	3	2	15.45
P1	3	3	19.28
P1	3	4	4.6
P1	3	5	3.55
