## Supplementary material for "An ERF transcription factor PTI5, a novel regulator of endophyte community maintenance in potato": Table S9

### Sheet: Caption
Table S9: B. subtilis abundance in shPTI5 L6 and non-transgenic (NT) potato plants determined by qPCR. Plants were incubated with B. subtilis PS-218 YFP culture of high density (107 CFU/mL) for 2 h and planted in soil. After 1 week, qPCR was performed. As a negative control, non-inoculated (incubated in MS30 medium) plants were used. Leaves, nodia and internodia of four shPTI5 and four NT plants …

### Sheet: qPCR-PTI5
Sample ID	Genotype	Plant No	Tissue	Treatment	Strain	comQ
BS1071	Rywal	P1	1st node & internode & leaf	noninoculated		NA
BS1073	Rywal	P1	2nd node & internode & leaf	noninoculated		0.000245
BS1074	Rywal	P1	2nd node & internode & leaf	noninoculated		0.000245
BS1070	Rywal	P1	3rd node & internode & leaf	noninoculated		0.000245
BS1080	shPTI5-Rywal L6	P1	1st leaf	noninoculated		0.000245
BS1079	shPTI5-Rywal L6	P1	1st node & internode	noninoculated		0.000245
BS1081	shPTI5-Rywal L6	P1	2nd node & internode & leaf	noninoculated		0.000245
BS1082	shPTI5-Rywal L6	P1	3rd node & internode & leaf	noninoculated		0.000245
BS1084	shPTI5-Rywal L6	P1	4th node & internode & leaf	noninoculated		0.000245
BS1031	shPTI5-Rywal L6	P4	1st node & 2nd node & internoed & leaf	inoculated	PS-218	0.981704
BS1008	shPTI5-Rywal L6	P1	1st leaf	inoculated	PS-218	1.00501
BS1016	shPTI5-Rywal L6	P2	1st leaf	inoculated	PS-218	NA
BS1007	shPTI5-Rywal L6	P1	1st node & internode	inoculated	PS-218	0.108003
BS1015	shPTI5-Rywal L6	P2	1st node & internode	inoculated	PS-218	0.088769
BS1023	shPTI5-Rywal L6	P3	1st node & internode & leaf	inoculated	PS-218	1.13043
BS1017	shPTI5-Rywal L6	P2	2nd node & internode	inoculated	PS-218	0.076669
BS1009	shPTI5-Rywal L6	P1	2nd node & internode & leaf	inoculated	PS-218	0.15477
BS1025	shPTI5-Rywal L6	P3	2nd node & internode & leaf	inoculated	PS-218	1.26994
BS1011	shPTI5-Rywal L6	P1	3rd leaf	inoculated	PS-218	0.112458
BS1019	shPTI5-Rywal L6	P2	3rd leaf	inoculated	PS-218	0.009769
BS1010	shPTI5-Rywal L6	P1	3rd node & internode	inoculated	PS-218	0.098092
BS1018	shPTI5-Rywal L6	P2	3rd node & internode & leaf	inoculated	PS-218	123.178
BS1027	shPTI5-Rywal L6	P3	3rd node & internode & leaf	inoculated	PS-218	0.290552
BS1012	shPTI5-Rywal L6	P1	4th node & internode & leaf	inoculated	PS-218	0.024707
BS1028	shPTI5-Rywal L6	P3	4th node & internode & leaf	inoculated	PS-218	0.09018
BS1048	Rywal	P2	1st leaf	inoculated	PS-218	0.093762
BS1056	Rywal	P3	1st leaf	inoculated	PS-218	1.05983
BS1047	Rywal	P2	1st node & internode	inoculated	PS-218	0.011184
BS1055	Rywal	P3	1st node & internode	inoculated	PS-218	0.000245
BS1039	Rywal	P1	1st node & internode & leaf	inoculated	PS-218	0.849487
BS1063	Rywal	P4	1st node & internode & leaf	inoculated	PS-218	0.000245
BS1041	Rywal	P1	2nd node & internode & leaf	inoculated	PS-218	0.752411
BS1049	Rywal	P2	2nd node & internode & leaf	inoculated	PS-218	0.000245
BS1057	Rywal	P3	2nd node & internode & leaf	inoculated	PS-218	0.000245
BS1065	Rywal	P4	2nd node & internode & leaf	inoculated	PS-218	0.259171
BS1058	Rywal	P3	3rd node & internode & leaf	inoculated	PS-218	0.000245
BS1050	Rywal	P2	3rd node & internode & leaf	inoculated	PS-218	0.000245
BS1042	Rywal	P1	3rd node & internode & leaf	inoculated	PS-218	0.000245
BS1066	Rywal	P4	3rd node & internode & leaf	inoculated	PS-218	0.206688
BS1044	Rywal	P1	4th node & internode & leaf	inoculated	PS-218	0.431778
BS1052	Rywal	P2	4th node & internode & leaf	inoculated	PS-218	0.000245
BS1060	Rywal	P3	4th node & internode & leaf	inoculated	PS-218	0.034906
