## Supplementary material for "An ERF transcription factor PTI5, a novel regulator of endophyte community maintenance in potato": Table S10

### Sheet: Caption
Table S10: B. subtilis abundance in shPTI5 L2 and non-transgenic (NT) potato plants determined by qPCR. Plants were incubated with B. subtilis PS-218 YFP culture of high density (107 CFU/mL) for 2 h and planted in soil. As a negative control, non-inoculated (incubated in MS30 medium) plants were used. After 1 week, qPCR was performed. Leaves, nodia and internodia of four shPTI5 L2 and four NT pla…

### Sheet: qPCR-PTI5
Sample ID	Genotype	Plant No	Tissue	Treatment	Strain	comQ
BS1126	shPTI5-Rywal L2	P1	1st internode + leaf	inoculated	PS-218	11.1713		No of positive samples	15			No of samples		% of positive	p-value
BS1127	shPTI5-Rywal L2	P1	2nd internode + leaf	inoculated	PS-218	0.002861		No of negative samples	0			all	positive
BS1128	shPTI5-Rywal L2	P1	3rd internode + leaf	inoculated	PS-218	0.366747		No of positive apexes	3		NT	20	11	55	0.0043
BS1129	shPTI5-Rywal L2	P1	4th internode + leaf	inoculated	PS-218	0.709127		No of negative apexes	0		shPTI5 L2	15	15	100
BS1130	shPTI5-Rywal L2	P1	apex	inoculated	PS-218	0.086785
BS1131	shPTI5-Rywal L2	P2	1st internode + leaf	inoculated	PS-218	0.002861
BS1132	shPTI5-Rywal L2	P2	2nd internode + leaf	inoculated	PS-218	5.98995						No of samples (apex)		% of positive	p-value
BS1133	shPTI5-Rywal L2	P2	3rd internode + leaf	inoculated	PS-218	0.186898						all	positive
BS1134	shPTI5-Rywal L2	P2	4th internode + leaf	inoculated	PS-218	0.03907					NT	4	0	0	0.0286
BS1135	shPTI5-Rywal L2	P2	apex	inoculated	PS-218	0.006602					shPTI5 L2	3	3	100
BS1136	shPTI5-Rywal L2	P3	1st internode + leaf	inoculated	PS-218	0.000572
BS1137	shPTI5-Rywal L2	P3	2nd internode + leaf	inoculated	PS-218	0.000572
BS1138	shPTI5-Rywal L2	P3	3rd internode + leaf	inoculated	PS-218	0.000572
BS1139	shPTI5-Rywal L2	P3	4th internode + leaf	inoculated	PS-218	0.000572
BS1140	shPTI5-Rywal L2	P3	apex	inoculated	PS-218	0.000572
BS1141	shPTI5-Rywal L2	P4	1st internode + leaf	inoculated	PS-218	0.000572
BS1142	shPTI5-Rywal L2	P4	2nd internode + leaf	inoculated	PS-218	0.000572
BS1143	shPTI5-Rywal L2	P4	3rd internode + leaf	inoculated	PS-218	0.000572
BS1144	shPTI5-Rywal L2	P4	4th internode + leaf	inoculated	PS-218	0.000572
BS1145	shPTI5-Rywal L2	P4	apex	inoculated	PS-218	0.000572
BS1146	shPTI5-Rywal L2	P5	1st internode + leaf	inoculated	PS-218	5.51187
BS1147	shPTI5-Rywal L2	P5	2nd internode + leaf	inoculated	PS-218	86.2516
BS1148	shPTI5-Rywal L2	P5	3rd internode + leaf	inoculated	PS-218	8.04623
BS1149	shPTI5-Rywal L2	P5	4th internode + leaf	inoculated	PS-218	0.777753
BS1150	shPTI5-Rywal L2	P5	apex	inoculated	PS-218	0.22
BS1186	Rywal	P1	1st internode + leaf	inoculated	PS-218	0.62155		No of positive samples	11
BS1187	Rywal	P1	2nd internode + leaf	inoculated	PS-218	32.6755		No of negative samples	9
BS1188	Rywal	P1	3rd internode + leaf	inoculated	PS-218	0.169302		No of positive apexes	0
BS1189	Rywal	P1	4th internode + leaf	inoculated	PS-218	0.023394		No of negative apexes	4
BS1190	Rywal	P1	apex	inoculated	PS-218	0.000572
BS1191	Rywal	P2	1st internode + leaf	inoculated	PS-218	0.040225
BS1192	Rywal	P2	2nd internode + leaf	inoculated	PS-218	0.000572
BS1193	Rywal	P2	3rd internode + leaf	inoculated	PS-218	0.000572
BS1194	Rywal	P2	4th internode + leaf	inoculated	PS-218	0.000572
BS1195	Rywal	P2	apex	inoculated	PS-218	0.000572
BS1196	Rywal	P3	1st internode + leaf	inoculated	PS-218	1.92073
BS1197	Rywal	P3	2nd internode + leaf	inoculated	PS-218	0.237059
BS1198	Rywal	P3	3rd internode + leaf	inoculated	PS-218	0.054204
BS1199	Rywal	P3	4th internode + leaf	inoculated	PS-218	0.047536
BS1200	Rywal	P3	apex	inoculated	PS-218	0.000572
BS1201	Rywal	P4	1st internode + leaf	inoculated	PS-218	0.000572
BS1202	Rywal	P4	2nd internode + leaf	inoculated	PS-218	0.000572
BS1203	Rywal	P4	3rd internode + leaf	inoculated	PS-218	0.000572
BS1204	Rywal	P4	4th internode + leaf	inoculated	PS-218	0.000572
BS1205	Rywal	P4	apex	inoculated	PS-218	0.000572
BS1206	Rywal	P5	1st internode + leaf	inoculated	PS-218	0.132281
BS1207	Rywal	P5	2nd internode + leaf	inoculated	PS-218	0.039679
BS1208	Rywal	P5	3rd internode + leaf	inoculated	PS-218	0.000572
BS1209	Rywal	P5	4th internode + leaf	inoculated	PS-218	0.000572
BS1210	Rywal	P5	apex	inoculated	PS-218	0.000572
BS1151	shPTI5-Rywal L2	P6	1st internode + leaf	noninoculated		0.000572
BS1152	shPTI5-Rywal L2	P6	2nd internode + leaf	noninoculated		0.000572
BS1155	shPTI5-Rywal L2	P6	apex	noninoculated		0.000572
PR526	shPTI5-Rywal L2	P6	1st internode + leaf	noninoculated		0.000572
PR527	shPTI5-Rywal L2	P6	2nd internode + leaf	noninoculated		0.000572
PR528	shPTI5-Rywal L2	P6	3rd internode + leaf	noninoculated		0.000572
PR529	shPTI5-Rywal L2	P6	4th internode + leaf	noninoculated		0.000572
PR530	shPTI5-Rywal L2	P6	apex	noninoculated		0.000572
BS1211	Rywal	P1	1st internode + leaf	noninoculated		0.000572
BS1212	Rywal	P2	2nd internode + leaf	noninoculated		0.000572
BS1213	Rywal	P3	3rd internode + leaf	noninoculated		0.000572
BS1214	Rywal	P4	4th internode + leaf	noninoculated		0.000572
BS1215	Rywal	P5	apex	noninoculated		0.000572
