## Supplementary material for "An ERF transcription factor PTI5, a novel regulator of endophyte community maintenance in potato": Table S11

### Sheet: caption
Table S11: Abundance of B. subtilis PS-216 and QS impaired strain PS-216 srfA in Rywal non-transgenic (NT) potato plants, determined by qPCR. Plants were incubated with PS-216 or PS-216 srfA strain for 21 h with gentle stirring (35 rpm) and then planted into soil. Roots and lower stem together with lower leaves were sampled for qPCR after 7 days. Six plants, inoculated with each strain, were anal…

### Sheet: qPCR
Sample ID	Genotype	Plant No	Tissue	Strain	gyrB
BS1234	Rywal	1	roots	PS-216	0.014536
BS1236	Rywal	2	roots	PS-216	0.35084
BS1238	Rywal	3	roots	PS-216	0.01885
BS1240	Rywal	4	roots	PS-216	0.149803
BS1242	Rywal	5	roots	PS-216	0.29778
BS1244	Rywal	6	roots	PS-216	0.045026
BS1246	Rywal	1	roots	PS-216 srfA	0.0005
BS1248	Rywal	2	roots	PS-216 srfA	8.5e-05
BS1250	Rywal	3	roots	PS-216 srfA	1.19009
BS1252	Rywal	4	roots	PS-216 srfA	0.146352
BS1254	Rywal	5	roots	PS-216 srfA	0.052838
BS1256	Rywal	6	roots	PS-216 srfA	1.75389
BS1235	Rywal	1	lower stem with lower leaves	PS-216	0.145762
BS1237	Rywal	2	lower stem with lower leaves	PS-216	0.857344
BS1239	Rywal	3	lower stem with lower leaves	PS-216	1.21964
BS1241	Rywal	4	lower stem with lower leaves	PS-216	0.705344
BS1243	Rywal	5	lower stem with lower leaves	PS-216	0.606339
BS1245	Rywal	6	lower stem with lower leaves	PS-216	0.613651
BS1247	Rywal	1	lower stem with lower leaves	PS-216 srfA	0.10767
BS1249	Rywal	2	lower stem with lower leaves	PS-216 srfA	0.412011
BS1251	Rywal	3	lower stem with lower leaves	PS-216 srfA	0.921816
BS1253	Rywal	4	lower stem with lower leaves	PS-216 srfA	1.13897
BS1255	Rywal	5	lower stem with lower leaves	PS-216 srfA	0.560961
BS1257	Rywal	6	lower stem with lower leaves	PS-216 srfA	0.922749
