## Supplementary material for "An ERF transcription factor PTI5, a novel regulator of endophyte community maintenance in potato": Table S12

### Sheet: Caption
Table S12: The production of indole acetic acid (IAA) was assessed following the protocol of Pramanik et al.77 Cultures were prepared in LB medium supplemented with 0.1% tryptophan and incubated in the dark at 30°C with shaking at 120 rpm for 48 h. After incubation, cultures were centrifuged and the supernatant was transferred to a microtiter plate in triplicates. Equal volumes of Salkowski reage…

### Sheet: IAA
Raw reads	3.14036	2.3553	1.88104	1.5566	1.05178	0.545554	0.287645	0.0951548
536 nm	3.08158	2.40339	2.00954	1.4844	1.02805	0.542396	0.292153	0.0939195
	3.13808	2.16818	1.71317	1.34935	0.927816	0.449775	0.254919	0.0952032
	3.07024	2.14774	1.73516	1.31637	0.881455	0.449202	0.25346	0.0953998
Average		2.26865	1.83472	1.42668	0.972275	0.496732	0.272044	0.0949193
Average - zero		2.26865	1.83472	1.42668	0.972275	0.496732	0.272044	0
IAA concentration		100	80	60	40	20	10	0	µg/ml IAA
zero	0.09
K	0.0226
N	0.04
LB	0.137196
Raw reads
Value	1	2	3	4	5	6	7	8	9	10	11	12
A	0.308649	0.313301	0.315828	0.260257	0.256086	0.265927	1.71375	1.7194	1.71652	0.185192	0.0897629	0.0924474
B	0.384406	0.385425	0.376856	0.219303	0.329437	0.270918	0.333495	0.341283	0.351236	0.0898322	0.0893949	0.089715
C	0.456649	0.506584	0.435394	0.302449	0.333722	0.326992	0.363211	0.380391	0.361648	0.0896687	0.0874256	0.0867291
D	0.137425	0.136942	0.137221	0.0888055	0.0996776	0.087726	0.0875912	0.0912234	0.0986841	0.0881155	0.0890363	0.0887933
E	0.0880501	0.0892656	0.088353	0.0886729	0.0898001	0.0956666	0.0980265	0.0880313	0.088959	0.087614	0.0870782	0.0894223
F	0.0893287	0.0883601	0.0899534	0.0901022	0.0880364	0.0879202	0.0870382	0.0876181	0.0913946	0.0904454	0.0912423	0.0912173
G	0.0896896	0.0901827	0.0950506	0.0894239	0.0934134	0.0940676	0.091016	0.0962431	0.0913348	0.0894351	0.0951269	0.0883763
H	0.0898632	0.0952631	0.0903617	0.0883824	0.0928391	0.0917367	0.0940249	0.0912239	0.0958979	0.0930453	0.0894055	0.0882865
														PS-216	12.7882	1.61703
														PS-218	6.36539	0.728327
														NIB001	8.46109	0.460142
														SQR9	5.99098	0.161132
IAA calculated (µg/mL)
	1	2	3	4	5	6	7	8	9	10	11	12
A	5.81648	6.02232	6.13413	3.67524	3.4907	3.92613	67.9889	68.2389	68.1116	0.353808	-3.86873	-3.74994
B	9.16858	9.21366	8.83451	1.86315	6.73632	4.14697	6.91587	7.26047	7.70086	-3.86566	-3.88501	-3.87085
C	12.3652	14.5747	11.4247	5.54215	6.9259	6.62812	8.23076	8.99092	8.1616	-3.8729	-3.97215	-4.00297
D	-1.7598	-1.78114	-1.7688	-3.91109	-3.43002	-3.95885	-3.96482	-3.8041	-3.47398	-3.94162	-3.90088	-3.91163
E	-3.94452	-3.89073	-3.93111	-3.91696	-3.86708	-3.6075	-3.50308	-3.94535	-3.9043	-3.96381	-3.98752	-3.8838
F	-3.88794	-3.9308	-3.8603	-3.85371	-3.94512	-3.95026	-3.98929	-3.96363	-3.79653	-3.83853	-3.80327	-3.80438
G	-3.87197	-3.85015	-3.63476	-3.88373	-3.7072	-3.67825	-3.81328	-3.58199	-3.79917	-3.88323	-3.63138	-3.93008
H	-3.86429	-3.62536	-3.84223	-3.92981	-3.73261	-3.78139	-3.68014	-3.80408	-3.59727	-3.72349	-3.88454	-3.93406
