## Supplementary material for "An ERF transcription factor PTI5, a novel regulator of endophyte community maintenance in potato": Table S13

### Sheet: Caption
Table S13: Selected genes and corresponding primers and probes sequences for expression analyses with quantitative PCR. Gene functional group, name (abbreviation) and description, as well as corresponding primer and probe sequences, source and amplication efficiency are shown. n.a.: not available. Suitability of reference genes was validated using RefFinder (https://www.heartcure.com.au/reffinder…

### Sheet: Selected genes
Functional group	Gene name	Source	Target gene ID	Description	Forward primer sequence 5'→3'	Reverse primer sequence 5'→3'	Probe sequence 5'→3'	Source	Efficiency (%)
Photosynthesis	CAB	S. tuberosum	Sotub03g005990, Soltu.DM.03G000830; Sotub03g005980, Soltu.DM.03G000820; Sotub03g006080, Soltu.DM.03G000900; Sotub03g006020, Soltu.DM.03G000840; Sotub03g006000, Soltu.DM.03G000830	chlorophyll a/b binding protein	TTGGTCCATGCACAAAGCAT	ACGGCTCCCATCAACACAA	FAM-TTGGCCATTTGGGCTTGCCAA- Zen Iowa BlackTM FQ	Stare et al., 2015	100
ROS signaling	RBOHD	S. tuberosum	Sotub06g025550, Soltu.DM.06G024560	potato respiratory burst oxidase homologue D (AtRbohD, AtRbohC)	TTTTGGCATGATTGATAGACTGAAG	GCATAATTACTGTACAAGTGTTTATGAAGAAG	FAM-CGCGATGAGAGCAGAGCGAGCAT-3' Zen Iowa BlackTM FQ	Lukan et al., 2020	90
Immune complex	HSP70	S. tuberosum	Sotub09g009340, Soltu.DM.09G002330	heat shock protein 70	CCCTAGGGCACTTAGAAGGTTGA	GTGGTCTGAGCAGTGGATGAAA	n.a.	Lukan et al., 2020	93
Ethylene signaling	PTI5	S. tuberosum	Sotub02g020180, Soltu.DM.02G016660	ERF transcription factor PTI5	GCAAGAAATACAGAGGCGTACGA	CATACTCTCGCACCGTGTCTAG	TTCGGCAGCGTATTTT (FAM-NFQ)	Coll et al., 2024	97
Jasmonic acid biosynthesis	13-LOX	S. tuberosum	Sotub03g034620, Soltu.DM.03G037120	13-lipoxygenase	GTACCGGACTCAACACAACCT	CCCATCTGCAGCATAAGGATAGTC	FAM-CATGGGCTGAAACTTC-MGB	Petek et al., 2014	100
Executors of defence	PR1B	S. tuberosum	Sotub09g006090, Soltu.DM.09G007020; Sotub09g006100, Soltu.DM.09G007030; Sotub09g006110, Soltu.DM.09G007030	pathogenesis related protein 1b	GTATGAATAATTCCACGTACCATATGTTC	GTGGAAACAAGAAGATGCAATACTTAGT	FAM-TGGTATAGTGGCTTACGTTGA-3' Zen Iowa BlackTM FQ	Ramšak et al., 2018	97
	BGLU2	S. tuberosum	Sotub01g009310, Soltu.DM.01G005180; Sotub01g009300, Soltu.DM.01G005170; Sotub01g009360; Soltu.DM.01G005200	glucan endo-1,3-beta-glucosidase, acidic (II)	GATGCCCTTKTGGATTCWATGTA	GTATCKGAAAGTGGYTGGCCTT	n.a.	Kogovšek et al., 2011	92
	CPI8	S. tuberosum	Sotub03g015980; Sotub03g015970, Soltu.DM.03G018520	cysteine protease inhibitor 8	CGATTAATATTTTGAGTTTCCTCTTGCT	AATTGGATTCTCAGAAGTGAAAGATTG	FAM/TCAAGTACCCTCTCTTTGGTTGCCTTTGC/3' Zen Iowa BlackTM FQ	Coll et al., 2024	93
Reference genes	COX	S. tuberosum	Sotub04g015050	cytochrome oxidase	CGTCGCATTCCAGATTATCCA	CAACTACGGATATATAAGRRCCRRAACTG	FAM-TGCTTACGCTGGATGGAATGCCCT-TAMRA	Weller et al., 2000	100
	EF-1	S. tuberosum	Sotub06g010680, Soltu.DM.06G005680	potato elongation factor 1α	GGAAGCTGCTGAGATGAACAAGA	CTCACGTTCAGCCTTAAGTTTGTC	FAM-TCATTCAAGTATGCCTGGGTGCT-TAMRA	Baebler et al, 2009	100
bacterial presence	comQ	B. subtilis PS-218			GATAAGGACAATCTTCAGGCTTC	AATCATTTCAATATACTCTGATTCTGA	n.a.	this work	n.a.
