## Supplementary material for "An ERF transcription factor PTI5, a novel regulator of endophyte community maintenance in potato": Table S14

### Sheet: Caption
Table S14: Sample information for RNA-seq experiments. In RNA-seq Exp 1, RNA-seq was for roots performed after 2- and 26-h of incubation with B. subtilis culture and for shoots after 26-h of incubation, both for monocultures (PS-216 YFP, PS-218 YFP) and non-inoculated samples (incubation in MS30 medium) as a control. In RNA-seq Exp 2, RNA-seq was for roots performed after 2-h of incubation with B…

### Sheet: RNA-seq
RNA-seq Experiment	Sample ID	Genotype	Tissue	Treatment	Strain	Time	Comment
Exp 1	BS443	Rywal	roots	noninoculated		2 h
Exp 1	BS444	Rywal	roots	noninoculated		2 h
Exp 1	BS445	Rywal	roots	noninoculated		2 h
Exp 1	BS446	Rywal	roots	noninoculated		2 h
Exp 1	BS447	Rywal	roots	inoculated	PS-216-YFP	2 h
Exp 1	BS448	Rywal	roots	inoculated	PS-216-YFP	2 h
Exp 1	BS449	Rywal	roots	inoculated	PS-216-YFP	2 h
Exp 1	BS450	Rywal	roots	inoculated	PS-216-YFP	2 h
Exp 1	BS451	Rywal	roots	inoculated	PS-218-YFP	2 h
Exp 1	BS452	Rywal	roots	inoculated	PS-218-YFP	2 h
Exp 1	BS453	Rywal	roots	inoculated	PS-218-YFP	2 h
Exp 1	BS454	Rywal	roots	inoculated	PS-218-YFP	2 h
Exp 1	BS463	Rywal	roots	noninoculated		26 h
Exp 1	BS464	Rywal	roots	noninoculated		26 h
Exp 1	BS465	Rywal	roots	noninoculated		26 h
Exp 1	BS466	Rywal	roots	noninoculated		26 h
Exp 1	BS467	Rywal	roots	inoculated	PS-216-YFP	26 h
Exp 1	BS468	Rywal	roots	inoculated	PS-216-YFP	26 h
Exp 1	BS469	Rywal	roots	inoculated	PS-216-YFP	26 h
Exp 1	BS470	Rywal	roots	inoculated	PS-216-YFP	26 h
Exp 1	BS471	Rywal	roots	inoculated	PS-218-YFP	26 h
Exp 1	BS472	Rywal	roots	inoculated	PS-218-YFP	26 h
Exp 1	BS473	Rywal	roots	inoculated	PS-218-YFP	26 h
Exp 1	BS474	Rywal	roots	inoculated	PS-218-YFP	26 h
Exp 1	BS475	Rywal	shoots	noninoculated		26 h
Exp 1	BS476	Rywal	shoots	noninoculated		26 h
Exp 1	BS477	Rywal	shoots	noninoculated		26 h
Exp 1	BS478	Rywal	shoots	noninoculated		26 h
Exp 1	BS479	Rywal	shoots	inoculated	PS-216-YFP	26 h
Exp 1	BS480	Rywal	shoots	inoculated	PS-216-YFP	26 h
Exp 1	BS481	Rywal	shoots	inoculated	PS-216-YFP	26 h
Exp 1	BS482	Rywal	shoots	inoculated	PS-216-YFP	26 h
Exp 1	BS483	Rywal	shoots	inoculated	PS-218-YFP	26 h
Exp 1	BS484	Rywal	shoots	inoculated	PS-218-YFP	26 h
Exp 1	BS485	Rywal	shoots	inoculated	PS-218-YFP	26 h
Exp 1	BS486	Rywal	shoots	inoculated	PS-218-YFP	26 h
Exp2	BS830	Rywal	roots	noninoculated		26h
Exp2	BS831	Rywal	roots	noninoculated		26h
Exp2	BS832	Rywal	roots	noninoculated		26h
Exp2	BS833	Rywal	roots	noninoculated		26h
Exp2	BS838	Rywal	roots	inoculated	PS-218-YFP	26h	HTS lib. prep. failed
Exp2	BS839	Rywal	roots	inoculated	PS-218-YFP	26h
Exp2	BS840	Rywal	roots	inoculated	PS-218-YFP	26h
Exp2	BS841	Rywal	roots	inoculated	PS-218-YFP	26h	HTS lib. prep. failed
Exp2	BS846	Rywal	roots	inoculated	PS-216-YFP	26h	HTS lib. prep. failed
Exp2	BS847	Rywal	roots	inoculated	PS-216-YFP	26h
Exp2	BS848	Rywal	roots	inoculated	PS-216-YFP	26h
Exp2	BS849	Rywal	roots	inoculated	PS-216-YFP	26h
Exp2	BS854	Rywal	roots	inoculated	PS-218-MKATE	26h	HTS lib. prep. failed
Exp2	BS855	Rywal	roots	inoculated	PS-218-MKATE	26h
Exp2	BS856	Rywal	roots	inoculated	PS-218-MKATE	26h
Exp2	BS857	Rywal	roots	inoculated	PS-218-MKATE	26h
Exp2	BS862	Rywal	roots	inoculated	PS-218-YFP + PS-218-MKATE	26h
Exp2	BS863	Rywal	roots	inoculated	PS-218-YFP + PS-218-MKATE	26h
Exp2	BS864	Rywal	roots	inoculated	PS-218-YFP + PS-218-MKATE	26h
Exp2	BS865	Rywal	roots	inoculated	PS-218-YFP + PS-218-MKATE	26h
Exp2	BS870	Rywal	roots	inoculated	PS-216-YFP + PS-218-MKATE	26h
Exp2	BS871	Rywal	roots	inoculated	PS-216-YFP + PS-218-MKATE	26h
Exp2	BS872	Rywal	roots	inoculated	PS-216-YFP + PS-218-MKATE	26h
Exp2	BS873	Rywal	roots	inoculated	PS-216-YFP + PS-218-MKATE	26h
